## Supplemental Table 1 for "High-plex protein imaging across thick tissue by synchronized amplification"

### Sheet: All_92_sequences
Name	Initiator Sequence	ssEXT	Imager	Ab Conjugation Initiator Sequence		*fluorophore can be any fluorescent dye
p.1	CCAATAATA	TATTATTGGTTATTATTGG/3InvdT/	/fluorophore/ttTATTATTGGTTATTATTGG	/5AzideN/ttCCAATAATA
p.2	ATAAACCTA	TAGGTTTATTTAGGTTTAT/3InvdT/	/fluorophore/ttTAGGTTTATTTAGGTTTAT	/5AzideN/ttATAAACCTA
p.3	TCTAAAATC	GATTTTAGATGATTTTAGA/3InvdT/	/fluorophore/ttGATTTTAGATGATTTTAGA	/5AzideN/ttTCTAAAATC
p.4	AATACTCTC	GAGAGTATTTGAGAGTATT/3InvdT/	/fluorophore/ttGAGAGTATTTGAGAGTATT	/5AzideN/ttAATACTCTC
p.5	TTATTCACT	AGTGAATAATAGTGAATAA/3InvdT/	/fluorophore/ttAGTGAATAATAGTGAATAA	/5AzideN/ttTTATTCACT
p.6	CTCTACTAC	GTAGTAGAGTGTAGTAGAG/3InvdT/	/fluorophore/ttGTAGTAGAGTGTAGTAGAG	/5AzideN/ttCTCTACTAC
p.7	TAAAAACTC	GAGTTTTTATGAGTTTTTA/3InvdT/	/fluorophore/ttGAGTTTTTATGAGTTTTTA	/5AzideN/ttTAAAAACTC
p.8	AACTAATCT	AGATTAGTTTAGATTAGTT/3InvdT/	/fluorophore/ttAGATTAGTTTAGATTAGTT	/5AzideN/ttAACTAATCT
p.9	TTTCTCTTC	GAAGAGAAATGAAGAGAAA/3InvdT/	/fluorophore/ttGAAGAGAAATGAAGAGAAA	/5AzideN/ttTTTCTCTTC
p.10	TTCATTTAC	GTAAATGAATGTAAATGAA/3InvdT/	/fluorophore/ttGTAAATGAATGTAAATGAA	/5AzideN/ttTTCATTTAC
p.11	ATCCTACAA	TTGTAGGATTTTGTAGGAT/3InvdT/	/fluorophore/ttTTGTAGGATTTTGTAGGAT	/5AzideN/ttATCCTACAA
p.12	CAATCAAAA	TTTTGATTGTTTTTGATTG/3InvdT/	/fluorophore/ttTTTTGATTGTTTTTGATTG	/5AzideN/ttCAATCAAAA
p.13	CTTACAAAC	GTTTGTAAGTGTTTGTAAG/3InvdT/	/fluorophore/ttGTTTGTAAGTGTTTGTAAG	/5AzideN/ttCTTACAAAC
p.14	ACAAATAAC	GTTATTTGTTGTTATTTGT/3InvdT/	/fluorophore/ttGTTATTTGTTGTTATTTGT	/5AzideN/ttACAAATAAC
p.15	CCCTTATTT	AAATAAGGGTAAATAAGGG/3InvdT/	/fluorophore/ttAAATAAGGGTAAATAAGGG	/5AzideN/ttCCCTTATTT
p.16	TCTTTCATT	AATGAAAGATAATGAAAGA/3InvdT/	/fluorophore/ttAATGAAAGATAATGAAAGA	/5AzideN/ttTCTTTCATT
p.17	CATTTATCC	GGATAAATGTGGATAAATG/3InvdT/	/fluorophore/ttGGATAAATGTGGATAAATG	/5AzideN/ttCATTTATCC
p.18	TACCTCTAA	TTAGAGGTATTTAGAGGTA/3InvdT/	/fluorophore/ttTTAGAGGTATTTAGAGGTA	/5AzideN/ttTACCTCTAA
p.19	CTCCTATTT	AAATAGGAGTAAATAGGAG/3InvdT/	/fluorophore/ttAAATAGGAGTAAATAGGAG	/5AzideN/ttCTCCTATTT
p.20	CTATCCAAA	TTTGGATAGTTTTGGATAG/3InvdT/	/fluorophore/ttTTTGGATAGTTTTGGATAG	/5AzideN/ttCTATCCAAA
p.21	ATCCCTATC	GATAGGGATTGATAGGGAT/3InvdT/	/fluorophore/ttGATAGGGATTGATAGGGAT	/5AzideN/ttATCCCTATC
p.22	TCATTACTT	AAGTAATGATAAGTAATGA/3InvdT/	/fluorophore/ttAAGTAATGATAAGTAATGA	/5AzideN/ttTCATTACTT
p.23	CTAAATCTC	GAGATTTAGTGAGATTTAG/3InvdT/	/fluorophore/ttGAGATTTAGTGAGATTTAG	/5AzideN/ttCTAAATCTC
p.24	ACTACTTTT	AAAAGTAGTTAAAAGTAGT/3InvdT/	/fluorophore/ttAAAAGTAGTTAAAAGTAGT	/5AzideN/ttACTACTTTT
p.25	TACTATCTC	GAGATAGTATGAGATAGTA/3InvdT/	/fluorophore/ttGAGATAGTATGAGATAGTA	/5AzideN/ttTACTATCTC
p.26	ATATCTTCC	GGAAGATATTGGAAGATAT/3InvdT/	/fluorophore/ttGGAAGATATTGGAAGATAT	/5AzideN/ttATATCTTCC
p.27	ACTAACTAT	ATAGTTAGTTATAGTTAGT/3InvdT/	/fluorophore/ttATAGTTAGTTATAGTTAGT	/5AzideN/ttACTAACTAT
p.28	TCTTTACAT	ATGTAAAGATATGTAAAGA/3InvdT/	/fluorophore/ttATGTAAAGATATGTAAAGA	/5AzideN/ttTCTTTACAT
p.29	CCTATACTT	AAGTATAGGTAAGTATAGG/3InvdT/	/fluorophore/ttAAGTATAGGTAAGTATAGG	/5AzideN/ttCCTATACTT
p.30	TTCTTCTTT	AAAGAAGAATAAAGAAGAA/3InvdT/	/fluorophore/ttAAAGAAGAATAAAGAAGAA	/5AzideN/ttTTCTTCTTT
p.31	TCACATAAT	ATTATGTGATATTATGTGA/3InvdT/	/fluorophore/ttATTATGTGATATTATGTGA	/5AzideN/ttTCACATAAT
p.32	ATCATATCA	TGATATGATTTGATATGAT/3InvdT/	/fluorophore/ttTGATATGATTTGATATGAT	/5AzideN/ttATCATATCA
p.33	TTTCTATCT	AGATAGAAATAGATAGAAA/3InvdT/	/fluorophore/ttAGATAGAAATAGATAGAAA	/5AzideN/ttTTTCTATCT
p.34	TCTTATACC	GGTATAAGATGGTATAAGA/3InvdT/	/fluorophore/ttGGTATAAGATGGTATAAGA	/5AzideN/ttTCTTATACC
p.35	CATATTACA	TGTAATATGTTGTAATATG/3InvdT/	/fluorophore/ttTGTAATATGTTGTAATATG	/5AzideN/ttCATATTACA
p.36	TAATCTACA	TGTAGATTATTGTAGATTA/3InvdT/	/fluorophore/ttTGTAGATTATTGTAGATTA	/5AzideN/ttTAATCTACA
p.37	TAAAAATCT	AGATTTTTATAGATTTTTA/3InvdT/	/fluorophore/ttAGATTTTTATAGATTTTTA	/5AzideN/ttTAAAAATCT
p.38	CATAAAATT	AATTTTATGTAATTTTATG/3InvdT/	/fluorophore/ttAATTTTATGTAATTTTATG	/5AzideN/ttCATAAAATT
p.39	TAATTCATC	GATGAATTATGATGAATTA/3InvdT/	/fluorophore/ttGATGAATTATGATGAATTA	/5AzideN/ttTAATTCATC
p.40	TAAATTCCC	GGGAATTTATGGGAATTTA/3InvdT/	/fluorophore/ttGGGAATTTATGGGAATTTA	/5AzideN/ttTAAATTCCC
p.41	TTAAACCCT	AGGGTTTAATAGGGTTTAA/3InvdT/	/fluorophore/ttAGGGTTTAATAGGGTTTAA	/5AzideN/ttTTAAACCCT
p.42	TTATTCCTC	GAGGAATAATGAGGAATAA/3InvdT/	/fluorophore/ttGAGGAATAATGAGGAATAA	/5AzideN/ttTTATTCCTC
p.43	TCAATCATC	GATGATTGATGATGATTGA/3InvdT/	/fluorophore/ttGATGATTGATGATGATTGA	/5AzideN/ttTCAATCATC
p.44	TTAAACTCC	GGAGTTTAATGGAGTTTAA/3InvdT/	/fluorophore/ttGGAGTTTAATGGAGTTTAA	/5AzideN/ttTTAAACTCC
p.45	TAAAACCAC	GTGGTTTTATGTGGTTTTA/3InvdT/	/fluorophore/ttGTGGTTTTATGTGGTTTTA	/5AzideN/ttTAAAACCAC
p.46	TCAACTATA	TATAGTTGATTATAGTTGA/3InvdT/	/fluorophore/ttTATAGTTGATTATAGTTGA	/5AzideN/ttTCAACTATA
p.47	TTCAACCTT	AAGGTTGAATAAGGTTGAA/3InvdT/	/fluorophore/ttAAGGTTGAATAAGGTTGAA	/5AzideN/ttTTCAACCTT
p.48	TAAACCATC	GATGGTTTATGATGGTTTA/3InvdT/	/fluorophore/ttGATGGTTTATGATGGTTTA	/5AzideN/ttTAAACCATC
p.49	TTAATACCC	GGGTATTAATGGGTATTAA/3InvdT/	/fluorophore/ttGGGTATTAATGGGTATTAA	/5AzideN/ttTTAATACCC
p.50	TCATACCTT	AAGGTATGATAAGGTATGA/3InvdT/	/fluorophore/ttAAGGTATGATAAGGTATGA	/5AzideN/ttTCATACCTT
p.51	TACTATTCC	GGAATAGTATGGAATAGTA/3InvdT/	/fluorophore/ttGGAATAGTATGGAATAGTA	/5AzideN/ttTACTATTCC
p.52	TTATCAATT	AATTGATAATAATTGATAA/3InvdT/	/fluorophore/ttAATTGATAATAATTGATAA	/5AzideN/ttTTATCAATT
p.53	TCATACTCT	AGAGTATGATAGAGTATGA/3InvdT/	/fluorophore/ttAGAGTATGATAGAGTATGA	/5AzideN/ttTCATACTCT
p.54	TTCAACACT	AGTGTTGAATAGTGTTGAA/3InvdT/	/fluorophore/ttAGTGTTGAATAGTGTTGAA	/5AzideN/ttTTCAACACT
p.55	TTCATACAT	ATGTATGAATATGTATGAA/3InvdT/	/fluorophore/ttATGTATGAATATGTATGAA	/5AzideN/ttTTCATACAT
p.56	TAAATATCC	GGATATTTATGGATATTTA/3InvdT/	/fluorophore/ttGGATATTTATGGATATTTA	/5AzideN/ttTAAATATCC
p.57	ACTTACACA	TGTGTAAGTTTGTGTAAGT/3InvdT/	/fluorophore/ttTGTGTAAGTTTGTGTAAGT	/5AzideN/ttACTTACACA
p.58	ACCAACTAA	TTAGTTGGTTTTAGTTGGT/3InvdT/	/fluorophore/ttTTAGTTGGTTTTAGTTGGT	/5AzideN/ttACCAACTAA
p.59	TCAAACTTT	AAAGTTTGATAAAGTTTGA/3InvdT/	/fluorophore/ttAAAGTTTGATAAAGTTTGA	/5AzideN/ttTCAAACTTT
p.60	CTTAATCTT	AAGATTAAGTAAGATTAAG/3InvdT/	/fluorophore/ttAAGATTAAGTAAGATTAAG	/5AzideN/ttCTTAATCTT
p.61	TCAACTTCT	AGAAGTTGATAGAAGTTGA/3InvdT/	/fluorophore/ttAGAAGTTGATAGAAGTTGA	/5AzideN/ttTCAACTTCT
p.62	CTTAAACAT	ATGTTTAAGTATGTTTAAG/3InvdT/	/fluorophore/ttATGTTTAAGTATGTTTAAG	/5AzideN/ttCTTAAACAT
p.63	ACTTACTAC	GTAGTAAGTTGTAGTAAGT/3InvdT/	/fluorophore/ttGTAGTAAGTTGTAGTAAGT	/5AzideN/ttACTTACTAC
p.64	CTTTACTTT	AAAGTAAAGTAAAGTAAAG/3InvdT/	/fluorophore/ttAAAGTAAAGTAAAGTAAAG	/5AzideN/ttCTTTACTTT
p.65	TCTTATCTT	AAGATAAGATAAGATAAGA/3InvdT/	/fluorophore/ttAAGATAAGATAAGATAAGA	/5AzideN/ttTCTTATCTT
p.66	TATTACTTC	GAAGTAATATGAAGTAATA/3InvdT/	/fluorophore/ttGAAGTAATATGAAGTAATA	/5AzideN/ttTATTACTTC
p.67	TTCAATACC	GGTATTGAATGGTATTGAA/3InvdT/	/fluorophore/ttGGTATTGAATGGTATTGAA	/5AzideN/ttTTCAATACC
p.68	CATCATCAT	ATGATGATGTATGATGATG/3InvdT/	/fluorophore/ttATGATGATGTATGATGATG	/5AzideN/ttCATCATCAT
p.69	CAACTTAAC	GTTAAGTTGTGTTAAGTTG/3InvdT/	/fluorophore/ttGTTAAGTTGTGTTAAGTTG	/5AzideN/ttCAACTTAAC
p.70	CTTTTTTTC	GAAAAAAAGTGAAAAAAAG/3InvdT/	/fluorophore/ttGAAAAAAAGTGAAAAAAAG	/5AzideN/ttCTTTTTTTC
p.71	CCTTCTATT	AATAGAAGGTAATAGAAGG/3InvdT/	/fluorophore/ttAATAGAAGGTAATAGAAGG	/5AzideN/ttCCTTCTATT
p.72	AACATACTA	TAGTATGTTTTAGTATGTT/3InvdT/	/fluorophore/ttTAGTATGTTTTAGTATGTT	/5AzideN/ttAACATACTA
p.73	TTTTCTACC	GGTAGAAAATGGTAGAAAA/3InvdT/	/fluorophore/ttGGTAGAAAATGGTAGAAAA	/5AzideN/ttTTTTCTACC
p.74	TTCTTACTC	GAGTAAGAATGAGTAAGAA/3InvdT/	/fluorophore/ttGAGTAAGAATGAGTAAGAA	/5AzideN/ttTTCTTACTC
p.75	CCATAAATC	GATTTATGGTGATTTATGG/3InvdT/	/fluorophore/ttGATTTATGGTGATTTATGG	/5AzideN/ttCCATAAATC
p.76	ATACTTCAC	GTGAAGTATTGTGAAGTAT/3InvdT/	/fluorophore/ttGTGAAGTATTGTGAAGTAT	/5AzideN/ttATACTTCAC
p.77	TTATCAACT	AGTTGATAATAGTTGATAA/3InvdT/	/fluorophore/ttAGTTGATAATAGTTGATAA	/5AzideN/ttTTATCAACT
p.78	TAACTTTTC	GAAAAGTTATGAAAAGTTA/3InvdT/	/fluorophore/ttGAAAAGTTATGAAAAGTTA	/5AzideN/ttTAACTTTTC
p.79	TCCTTTTAT	ATAAAAGGATATAAAAGGA/3InvdT/	/fluorophore/ttATAAAAGGATATAAAAGGA	/5AzideN/ttTCCTTTTAT
p.80	TTCCTAATC	GATTAGGAATGATTAGGAA/3InvdT/	/fluorophore/ttGATTAGGAATGATTAGGAA	/5AzideN/ttTTCCTAATC
p.81	ATTCATATA	TATATGAATTTATATGAAT/3InvdT/	/fluorophore/ttTATATGAATTTATATGAAT	/5AzideN/ttATTCATATA
p.82	ATAAACACC	GGTGTTTATTGGTGTTTAT/3InvdT/	/fluorophore/ttGGTGTTTATTGGTGTTTAT	/5AzideN/ttATAAACACC
p.83	TAATACACC	GGTGTATTATGGTGTATTA/3InvdT/	/fluorophore/ttGGTGTATTATGGTGTATTA	/5AzideN/ttTAATACACC
p.84	ACTTATATA	TATATAAGTTTATATAAGT/3InvdT/	/fluorophore/ttTATATAAGTTTATATAAGT	/5AzideN/ttACTTATATA
p.85	TCATATCCT	AGGATATGATAGGATATGA/3InvdT/	/fluorophore/ttAGGATATGATAGGATATGA	/5AzideN/ttTCATATCCT
p.86	TCTATCTTT	AAAGATAGATAAAGATAGA/3InvdT/	/fluorophore/ttAAAGATAGATAAAGATAGA	/5AzideN/ttTCTATCTTT
p.87	CTTCATTCT	AGAATGAAGTAGAATGAAG/3InvdT/	/fluorophore/ttAGAATGAAGTAGAATGAAG	/5AzideN/ttCTTCATTCT
p.88	TATCATTCC	GGAATGATATGGAATGATA/3InvdT/	/fluorophore/ttGGAATGATATGGAATGATA	/5AzideN/ttTATCATTCC
p.89	CTATCATTT	AAATGATAGTAAATGATAG/3InvdT/	/fluorophore/ttAAATGATAGTAAATGATAG	/5AzideN/ttCTATCATTT
p.90	AATTAAATT	AATTTAATTTAATTTAATT/3InvdT/	/fluorophore/ttAATTTAATTTAATTTAATT	/5AzideN/ttAATTAAATT
p.91	ATCATTAAT	ATTAATGATTATTAATGAT/3InvdT/	/fluorophore/ttATTAATGATTATTAATGAT	/5AzideN/ttATCATTAAT
p.92	TATCAACTC	GAGTTGATATGAGTTGATA/3InvdT/	/fluorophore/ttGAGTTGATATGAGTTGATA	/5AzideN/ttTATCAACTC

### Sheet: Selected_67_sequences
Name	Initiator Sequence	ssEXT	Imager	Ab Conjugatoin Initiator Sequence			*fluorophore can be any fluorescent dye
p.1	CCAATAATA	TATTATTGGTTATTATTGG/3InvdT/	/fluorophore/TTTATTATTGGTTATTATTGGTT	/5AzideN/TTCCAATAATA
p.2	ATAAACCTA	TAGGTTTATTTAGGTTTAT/3InvdT/	/fluorophore/TTTAGGTTTATTTAGGTTTATTT	/5AzideN/TTATAAACCTA
p.3	TCTAAAATC	GATTTTAGATGATTTTAGA/3InvdT/	/fluorophore/TTGATTTTAGATGATTTTAGATT	/5AzideN/TTTCTAAAATC
p.4	AATACTCTC	GAGAGTATTTGAGAGTATT/3InvdT/	/fluorophore/TTGAGAGTATTTGAGAGTATTTT	/5AzideN/TTAATACTCTC
p.5	TTATTCACT	AGTGAATAATAGTGAATAA/3InvdT/	/fluorophore/TTAGTGAATAATAGTGAATAATT	/5AzideN/TTTTATTCACT
p.6	CTCTACTAC	GTAGTAGAGTGTAGTAGAG/3InvdT/	/fluorophore/TTGTAGTAGAGTGTAGTAGAGTT	/5AzideN/TTCTCTACTAC
p.7	TAAAAACTC	GAGTTTTTATGAGTTTTTA/3InvdT/	/fluorophore/TTGAGTTTTTATGAGTTTTTATT	/5AzideN/TTTAAAAACTC
p.8	AACTAATCT	AGATTAGTTTAGATTAGTT/3InvdT/	/fluorophore/TTAGATTAGTTTAGATTAGTTTT	/5AzideN/TTAACTAATCT
p.9	TTTCTCTTC	GAAGAGAAATGAAGAGAAA/3InvdT/	/fluorophore/TTGAAGAGAAATGAAGAGAAATT	/5AzideN/TTTTTCTCTTC
p.10	TTCATTTAC	GTAAATGAATGTAAATGAA/3InvdT/	/fluorophore/TTGTAAATGAATGTAAATGAATT	/5AzideN/TTTTCATTTAC
p.11	ATCCTACAA	TTGTAGGATTTTGTAGGAT/3InvdT/	/fluorophore/TTTTGTAGGATTTTGTAGGATTT	/5AzideN/TTATCCTACAA
p.12	CAATCAAAA	TTTTGATTGTTTTTGATTG/3InvdT/	/fluorophore/TTTTTTGATTGTTTTTGATTGTT	/5AzideN/TTCAATCAAAA
p.13	CTTACAAAC	GTTTGTAAGTGTTTGTAAG/3InvdT/	/fluorophore/TTGTTTGTAAGTGTTTGTAAGTT	/5AzideN/TTCTTACAAAC
p.14	ACAAATAAC	GTTATTTGTTGTTATTTGT/3InvdT/	/fluorophore/TTGTTATTTGTTGTTATTTGTTT	/5AzideN/TTACAAATAAC
p.15	CCCTTATTT	AAATAAGGGTAAATAAGGG/3InvdT/	/fluorophore/TTAAATAAGGGTAAATAAGGGTT	/5AzideN/TTCCCTTATTT
p.16	TCTTTCATT	AATGAAAGATAATGAAAGA/3InvdT/	/fluorophore/TTAATGAAAGATAATGAAAGATT	/5AzideN/TTTCTTTCATT
p.17	CATTTATCC	GGATAAATGTGGATAAATG/3InvdT/	/fluorophore/TTGGATAAATGTGGATAAATGTT	/5AzideN/TTCATTTATCC
p.18	TACCTCTAA	TTAGAGGTATTTAGAGGTA/3InvdT/	/fluorophore/TTTTAGAGGTATTTAGAGGTATT	/5AzideN/TTTACCTCTAA
p.19	CTCCTATTT	AAATAGGAGTAAATAGGAG/3InvdT/	/fluorophore/TTAAATAGGAGTAAATAGGAGTT	/5AzideN/TTCTCCTATTT
p.20	CTATCCAAA	TTTGGATAGTTTTGGATAG/3InvdT/	/fluorophore/TTTTTGGATAGTTTTGGATAGTT	/5AzideN/TTCTATCCAAA
p.21	ATCCCTATC	GATAGGGATTGATAGGGAT/3InvdT/	/fluorophore/TTGATAGGGATTGATAGGGATTT	/5AzideN/TTATCCCTATC
p.22	TCATTACTT	AAGTAATGATAAGTAATGA/3InvdT/	/fluorophore/TTAAGTAATGATAAGTAATGATT	/5AzideN/TTTCATTACTT
p.23	CTAAATCTC	GAGATTTAGTGAGATTTAG/3InvdT/	/fluorophore/TTGAGATTTAGTGAGATTTAGTT	/5AzideN/TTCTAAATCTC
p.24	ACTACTTTT	AAAAGTAGTTAAAAGTAGT/3InvdT/	/fluorophore/TTAAAAGTAGTTAAAAGTAGTTT	/5AzideN/TTACTACTTTT
p.25	TACTATCTC	GAGATAGTATGAGATAGTA/3InvdT/	/fluorophore/TTGAGATAGTATGAGATAGTATT	/5AzideN/TTTACTATCTC
p.26	ATATCTTCC	GGAAGATATTGGAAGATAT/3InvdT/	/fluorophore/TTGGAAGATATTGGAAGATATTT	/5AzideN/TTATATCTTCC
p.27	ACTAACTAT	ATAGTTAGTTATAGTTAGT/3InvdT/	/fluorophore/TTATAGTTAGTTATAGTTAGTTT	/5AzideN/TTACTAACTAT
p.28	TCTTTACAT	ATGTAAAGATATGTAAAGA/3InvdT/	/fluorophore/TTATGTAAAGATATGTAAAGATT	/5AzideN/TTTCTTTACAT
p.29	CCTATACTT	AAGTATAGGTAAGTATAGG/3InvdT/	/fluorophore/TTAAGTATAGGTAAGTATAGGTT	/5AzideN/TTCCTATACTT
p.30	TTCTTCTTT	AAAGAAGAATAAAGAAGAA/3InvdT/	/fluorophore/TTAAAGAAGAATAAAGAAGAATT	/5AzideN/TTTTCTTCTTT
p.31	TCACATAAT	ATTATGTGATATTATGTGA/3InvdT/	/fluorophore/TTATTATGTGATATTATGTGATT	/5AzideN/TTTCACATAAT
p.32	ATCATATCA	TGATATGATTTGATATGAT/3InvdT/	/fluorophore/TTTGATATGATTTGATATGATTT	/5AzideN/TTATCATATCA
p.33	TTTCTATCT	AGATAGAAATAGATAGAAA/3InvdT/	/fluorophore/TTAGATAGAAATAGATAGAAATT	/5AzideN/TTTTTCTATCT
p.34	TCTTATACC	GGTATAAGATGGTATAAGA/3InvdT/	/fluorophore/TTGGTATAAGATGGTATAAGATT	/5AzideN/TTTCTTATACC
p.35	CATATTACA	TGTAATATGTTGTAATATG/3InvdT/	/fluorophore/TTTGTAATATGTTGTAATATGTT	/5AzideN/TTCATATTACA
p.36	TAATCTACA	TGTAGATTATTGTAGATTA/3InvdT/	/fluorophore/TTTGTAGATTATTGTAGATTATT	/5AzideN/TTTAATCTACA
p.37	TAAAAATCT	AGATTTTTATAGATTTTTA/3InvdT/	/fluorophore/TTAGATTTTTATAGATTTTTATT	/5AzideN/TTTAAAAATCT
p.38	CATAAAATT	AATTTTATGTAATTTTATG/3InvdT/	/fluorophore/TTAATTTTATGTAATTTTATGTT	/5AzideN/TTCATAAAATT
p.39	TAATTCATC	GATGAATTATGATGAATTA/3InvdT/	/fluorophore/TTGATGAATTATGATGAATTATT	/5AzideN/TTTAATTCATC
p.40	TAAATTCCC	GGGAATTTATGGGAATTTA/3InvdT/	/fluorophore/TTGGGAATTTATGGGAATTTATT	/5AzideN/TTTAAATTCCC
p.41	TTAAACCCT	AGGGTTTAATAGGGTTTAA/3InvdT/	/fluorophore/TTAGGGTTTAATAGGGTTTAATT	/5AzideN/TTTTAAACCCT
p.42	TTATTCCTC	GAGGAATAATGAGGAATAA/3InvdT/	/fluorophore/TTGAGGAATAATGAGGAATAATT	/5AzideN/TTTTATTCCTC
p.43	TCAATCATC	GATGATTGATGATGATTGA/3InvdT/	/fluorophore/TTGATGATTGATGATGATTGATT	/5AzideN/TTTCAATCATC
p.44	TTAAACTCC	GGAGTTTAATGGAGTTTAA/3InvdT/	/fluorophore/TTGGAGTTTAATGGAGTTTAATT	/5AzideN/TTTTAAACTCC
p.45	TAAAACCAC	GTGGTTTTATGTGGTTTTA/3InvdT/	/fluorophore/TTGTGGTTTTATGTGGTTTTATT	/5AzideN/TTTAAAACCAC
p.46	TCAACTATA	TATAGTTGATTATAGTTGA/3InvdT/	/fluorophore/TTTATAGTTGATTATAGTTGATT	/5AzideN/TTTCAACTATA
p.47	TTCAACCTT	AAGGTTGAATAAGGTTGAA/3InvdT/	/fluorophore/TTAAGGTTGAATAAGGTTGAATT	/5AzideN/TTTTCAACCTT
p.48	TAAACCATC	GATGGTTTATGATGGTTTA/3InvdT/	/fluorophore/TTGATGGTTTATGATGGTTTATT	/5AzideN/TTTAAACCATC
p.49	TTAATACCC	GGGTATTAATGGGTATTAA/3InvdT/	/fluorophore/TTGGGTATTAATGGGTATTAATT	/5AzideN/TTTTAATACCC
p.50	TCATACCTT	AAGGTATGATAAGGTATGA/3InvdT/	/fluorophore/TTAAGGTATGATAAGGTATGATT	/5AzideN/TTTCATACCTT
p.51	TACTATTCC	GGAATAGTATGGAATAGTA/3InvdT/	/fluorophore/TTGGAATAGTATGGAATAGTATT	/5AzideN/TTTACTATTCC
p.52	TTATCAATT	AATTGATAATAATTGATAA/3InvdT/	/fluorophore/TTAATTGATAATAATTGATAATT	/5AzideN/TTTTATCAATT
p.53	TCATACTCT	AGAGTATGATAGAGTATGA/3InvdT/	/fluorophore/TTAGAGTATGATAGAGTATGATT	/5AzideN/TTTCATACTCT
p.54	TTCAACACT	AGTGTTGAATAGTGTTGAA/3InvdT/	/fluorophore/TTAGTGTTGAATAGTGTTGAATT	/5AzideN/TTTTCAACACT
p.55	TTCATACAT	ATGTATGAATATGTATGAA/3InvdT/	/fluorophore/TTATGTATGAATATGTATGAATT	/5AzideN/TTTTCATACAT
p.56	TAAATATCC	GGATATTTATGGATATTTA/3InvdT/	/fluorophore/TTGGATATTTATGGATATTTATT	/5AzideN/TTTAAATATCC
p.57	ACTTACACA	TGTGTAAGTTTGTGTAAGT/3InvdT/	/fluorophore/TTTGTGTAAGTTTGTGTAAGTTT	/5AzideN/TTACTTACACA
p.58	ACCAACTAA	TTAGTTGGTTTTAGTTGGT/3InvdT/	/fluorophore/TTTTAGTTGGTTTTAGTTGGTTT	/5AzideN/TTACCAACTAA
p.59	TCAAACTTT	AAAGTTTGATAAAGTTTGA/3InvdT/	/fluorophore/TTAAAGTTTGATAAAGTTTGATT	/5AzideN/TTTCAAACTTT
p.60	CTTAATCTT	AAGATTAAGTAAGATTAAG/3InvdT/	/fluorophore/TTAAGATTAAGTAAGATTAAGTT	/5AzideN/TTCTTAATCTT
p.61	TCAACTTCT	AGAAGTTGATAGAAGTTGA/3InvdT/	/fluorophore/TTAGAAGTTGATAGAAGTTGATT	/5AzideN/TTTCAACTTCT
p.62	CTTAAACAT	ATGTTTAAGTATGTTTAAG/3InvdT/	/fluorophore/TTATGTTTAAGTATGTTTAAGTT	/5AzideN/TTCTTAAACAT
p.63	ACTTACTAC	GTAGTAAGTTGTAGTAAGT/3InvdT/	/fluorophore/TTGTAGTAAGTTGTAGTAAGTTT	/5AzideN/TTACTTACTAC
p.64	CTTTACTTT	AAAGTAAAGTAAAGTAAAG/3InvdT/	/fluorophore/TTAAAGTAAAGTAAAGTAAAGTT	/5AzideN/TTCTTTACTTT
p.65	TCTTATCTT	AAGATAAGATAAGATAAGA/3InvdT/	/fluorophore/TTAAGATAAGATAAGATAAGATT	/5AzideN/TTTCTTATCTT
p.66	TATTACTTC	GAAGTAATATGAAGTAATA/3InvdT/	/fluorophore/TTGAAGTAATATGAAGTAATATT	/5AzideN/TTTATTACTTC
p.67	TTCAATACC	GGTATTGAATGGTATTGAA/3InvdT/	/fluorophore/TTGGTATTGAATGGTATTGAATT	/5AzideN/TTTTCAATACC

### Sheet: Optimal_55_sequences
Name	Initiator Sequence	ssEXT	Imager	Ab Conjugatoin Initiator Sequence			*fluorophore can be any fluorescent dye
p.1	CCAATAATA	TATTATTGGTTATTATTGG/3InvdT/	/fluorophore/TTTATTATTGGTTATTATTGGTT	/5AzideN/TTCCAATAATA
p.2	ATAAACCTA	TAGGTTTATTTAGGTTTAT/3InvdT/	/fluorophore/TTTAGGTTTATTTAGGTTTATTT	/5AzideN/TTATAAACCTA
p.3	TCTAAAATC	GATTTTAGATGATTTTAGA/3InvdT/	/fluorophore/TTGATTTTAGATGATTTTAGATT	/5AzideN/TTTCTAAAATC
p.4	AATACTCTC	GAGAGTATTTGAGAGTATT/3InvdT/	/fluorophore/TTGAGAGTATTTGAGAGTATTTT	/5AzideN/TTAATACTCTC
p.5	TTATTCACT	AGTGAATAATAGTGAATAA/3InvdT/	/fluorophore/TTAGTGAATAATAGTGAATAATT	/5AzideN/TTTTATTCACT
p.7	TAAAAACTC	GAGTTTTTATGAGTTTTTA/3InvdT/	/fluorophore/TTGAGTTTTTATGAGTTTTTATT	/5AzideN/TTTAAAAACTC
p.8	AACTAATCT	AGATTAGTTTAGATTAGTT/3InvdT/	/fluorophore/TTAGATTAGTTTAGATTAGTTTT	/5AzideN/TTAACTAATCT
p.9	TTTCTCTTC	GAAGAGAAATGAAGAGAAA/3InvdT/	/fluorophore/TTGAAGAGAAATGAAGAGAAATT	/5AzideN/TTTTTCTCTTC
p.10	TTCATTTAC	GTAAATGAATGTAAATGAA/3InvdT/	/fluorophore/TTGTAAATGAATGTAAATGAATT	/5AzideN/TTTTCATTTAC
p.11	ATCCTACAA	TTGTAGGATTTTGTAGGAT/3InvdT/	/fluorophore/TTTTGTAGGATTTTGTAGGATTT	/5AzideN/TTATCCTACAA
p.12	CAATCAAAA	TTTTGATTGTTTTTGATTG/3InvdT/	/fluorophore/TTTTTTGATTGTTTTTGATTGTT	/5AzideN/TTCAATCAAAA
p.13	CTTACAAAC	GTTTGTAAGTGTTTGTAAG/3InvdT/	/fluorophore/TTGTTTGTAAGTGTTTGTAAGTT	/5AzideN/TTCTTACAAAC
p.14	ACAAATAAC	GTTATTTGTTGTTATTTGT/3InvdT/	/fluorophore/TTGTTATTTGTTGTTATTTGTTT	/5AzideN/TTACAAATAAC
p.15	CCCTTATTT	AAATAAGGGTAAATAAGGG/3InvdT/	/fluorophore/TTAAATAAGGGTAAATAAGGGTT	/5AzideN/TTCCCTTATTT
p.17	CATTTATCC	GGATAAATGTGGATAAATG/3InvdT/	/fluorophore/TTGGATAAATGTGGATAAATGTT	/5AzideN/TTCATTTATCC
p.18	TACCTCTAA	TTAGAGGTATTTAGAGGTA/3InvdT/	/fluorophore/TTTTAGAGGTATTTAGAGGTATT	/5AzideN/TTTACCTCTAA
p.19	CTCCTATTT	AAATAGGAGTAAATAGGAG/3InvdT/	/fluorophore/TTAAATAGGAGTAAATAGGAGTT	/5AzideN/TTCTCCTATTT
p.21	ATCCCTATC	GATAGGGATTGATAGGGAT/3InvdT/	/fluorophore/TTGATAGGGATTGATAGGGATTT	/5AzideN/TTATCCCTATC
p.22	TCATTACTT	AAGTAATGATAAGTAATGA/3InvdT/	/fluorophore/TTAAGTAATGATAAGTAATGATT	/5AzideN/TTTCATTACTT
p.23	CTAAATCTC	GAGATTTAGTGAGATTTAG/3InvdT/	/fluorophore/TTGAGATTTAGTGAGATTTAGTT	/5AzideN/TTCTAAATCTC
p.24	ACTACTTTT	AAAAGTAGTTAAAAGTAGT/3InvdT/	/fluorophore/TTAAAAGTAGTTAAAAGTAGTTT	/5AzideN/TTACTACTTTT
p.25	TACTATCTC	GAGATAGTATGAGATAGTA/3InvdT/	/fluorophore/TTGAGATAGTATGAGATAGTATT	/5AzideN/TTTACTATCTC
p.26	ATATCTTCC	GGAAGATATTGGAAGATAT/3InvdT/	/fluorophore/TTGGAAGATATTGGAAGATATTT	/5AzideN/TTATATCTTCC
p.27	ACTAACTAT	ATAGTTAGTTATAGTTAGT/3InvdT/	/fluorophore/TTATAGTTAGTTATAGTTAGTTT	/5AzideN/TTACTAACTAT
p.28	TCTTTACAT	ATGTAAAGATATGTAAAGA/3InvdT/	/fluorophore/TTATGTAAAGATATGTAAAGATT	/5AzideN/TTTCTTTACAT
p.30	TTCTTCTTT	AAAGAAGAATAAAGAAGAA/3InvdT/	/fluorophore/TTAAAGAAGAATAAAGAAGAATT	/5AzideN/TTTTCTTCTTT
p.31	TCACATAAT	ATTATGTGATATTATGTGA/3InvdT/	/fluorophore/TTATTATGTGATATTATGTGATT	/5AzideN/TTTCACATAAT
p.33	TTTCTATCT	AGATAGAAATAGATAGAAA/3InvdT/	/fluorophore/TTAGATAGAAATAGATAGAAATT	/5AzideN/TTTTTCTATCT
p.34	TCTTATACC	GGTATAAGATGGTATAAGA/3InvdT/	/fluorophore/TTGGTATAAGATGGTATAAGATT	/5AzideN/TTTCTTATACC
p.37	TAAAAATCT	AGATTTTTATAGATTTTTA/3InvdT/	/fluorophore/TTAGATTTTTATAGATTTTTATT	/5AzideN/TTTAAAAATCT
p.38	CATAAAATT	AATTTTATGTAATTTTATG/3InvdT/	/fluorophore/TTAATTTTATGTAATTTTATGTT	/5AzideN/TTCATAAAATT
p.40	TAAATTCCC	GGGAATTTATGGGAATTTA/3InvdT/	/fluorophore/TTGGGAATTTATGGGAATTTATT	/5AzideN/TTTAAATTCCC
p.42	TTATTCCTC	GAGGAATAATGAGGAATAA/3InvdT/	/fluorophore/TTGAGGAATAATGAGGAATAATT	/5AzideN/TTTTATTCCTC
p.43	TCAATCATC	GATGATTGATGATGATTGA/3InvdT/	/fluorophore/TTGATGATTGATGATGATTGATT	/5AzideN/TTTCAATCATC
p.44	TTAAACTCC	GGAGTTTAATGGAGTTTAA/3InvdT/	/fluorophore/TTGGAGTTTAATGGAGTTTAATT	/5AzideN/TTTTAAACTCC
p.45	TAAAACCAC	GTGGTTTTATGTGGTTTTA/3InvdT/	/fluorophore/TTGTGGTTTTATGTGGTTTTATT	/5AzideN/TTTAAAACCAC
p.47	TTCAACCTT	AAGGTTGAATAAGGTTGAA/3InvdT/	/fluorophore/TTAAGGTTGAATAAGGTTGAATT	/5AzideN/TTTTCAACCTT
p.48	TAAACCATC	GATGGTTTATGATGGTTTA/3InvdT/	/fluorophore/TTGATGGTTTATGATGGTTTATT	/5AzideN/TTTAAACCATC
p.49	TTAATACCC	GGGTATTAATGGGTATTAA/3InvdT/	/fluorophore/TTGGGTATTAATGGGTATTAATT	/5AzideN/TTTTAATACCC
p.50	TCATACCTT	AAGGTATGATAAGGTATGA/3InvdT/	/fluorophore/TTAAGGTATGATAAGGTATGATT	/5AzideN/TTTCATACCTT
p.51	TACTATTCC	GGAATAGTATGGAATAGTA/3InvdT/	/fluorophore/TTGGAATAGTATGGAATAGTATT	/5AzideN/TTTACTATTCC
p.52	TTATCAATT	AATTGATAATAATTGATAA/3InvdT/	/fluorophore/TTAATTGATAATAATTGATAATT	/5AzideN/TTTTATCAATT
p.53	TCATACTCT	AGAGTATGATAGAGTATGA/3InvdT/	/fluorophore/TTAGAGTATGATAGAGTATGATT	/5AzideN/TTTCATACTCT
p.54	TTCAACACT	AGTGTTGAATAGTGTTGAA/3InvdT/	/fluorophore/TTAGTGTTGAATAGTGTTGAATT	/5AzideN/TTTTCAACACT
p.55	TTCATACAT	ATGTATGAATATGTATGAA/3InvdT/	/fluorophore/TTATGTATGAATATGTATGAATT	/5AzideN/TTTTCATACAT
p.56	TAAATATCC	GGATATTTATGGATATTTA/3InvdT/	/fluorophore/TTGGATATTTATGGATATTTATT	/5AzideN/TTTAAATATCC
p.59	TCAAACTTT	AAAGTTTGATAAAGTTTGA/3InvdT/	/fluorophore/TTAAAGTTTGATAAAGTTTGATT	/5AzideN/TTTCAAACTTT
p.60	CTTAATCTT	AAGATTAAGTAAGATTAAG/3InvdT/	/fluorophore/TTAAGATTAAGTAAGATTAAGTT	/5AzideN/TTCTTAATCTT
p.61	TCAACTTCT	AGAAGTTGATAGAAGTTGA/3InvdT/	/fluorophore/TTAGAAGTTGATAGAAGTTGATT	/5AzideN/TTTCAACTTCT
p.62	CTTAAACAT	ATGTTTAAGTATGTTTAAG/3InvdT/	/fluorophore/TTATGTTTAAGTATGTTTAAGTT	/5AzideN/TTCTTAAACAT
p.63	ACTTACTAC	GTAGTAAGTTGTAGTAAGT/3InvdT/	/fluorophore/TTGTAGTAAGTTGTAGTAAGTTT	/5AzideN/TTACTTACTAC
p.64	CTTTACTTT	AAAGTAAAGTAAAGTAAAG/3InvdT/	/fluorophore/TTAAAGTAAAGTAAAGTAAAGTT	/5AzideN/TTCTTTACTTT
p.65	TCTTATCTT	AAGATAAGATAAGATAAGA/3InvdT/	/fluorophore/TTAAGATAAGATAAGATAAGATT	/5AzideN/TTTCTTATCTT
p.66	TATTACTTC	GAAGTAATATGAAGTAATA/3InvdT/	/fluorophore/TTGAAGTAATATGAAGTAATATT	/5AzideN/TTTATTACTTC
p.67	TTCAATACC	GGTATTGAATGGTATTGAA/3InvdT/	/fluorophore/TTGGTATTGAATGGTATTGAATT	/5AzideN/TTTTCAATACC
