## Supplemental Table 2 for "High-plex protein imaging across thick tissue by synchronized amplification"

### Sheet: Probe Set 1
Well Position	Name	Sequence
A1	APC.1	TCTGTCCAGAAGAAGCCATAGCTTCATCTTCAATACTTCCTtttACATCATCATACATCATCAT
A2	APC.3	CCTTCCCGGCTTCCATAAGAACGGAGGGACATTTTtttACATCATCATACATCATCAT
A3	APC.5	GCAGGTACCTAGTTGTTCTTCCATCGCAACTCTGATTTtttACATCATCATACATCATCAT
A4	APC.7	ACCAGAAGTTGCCATGTTGATTTCTCCCACTCCTTtttACATCATCATACATCATCAT
A5	APC.9	CGCGACATATCATCCTTATCATGAGTACCAAGCATTGACAAtttACATCATCATACATCATCAT
A6	APC.11	AGGAGAGGAAGACATCCAGACTGTCGCATGGATATAtttACATCATCATACATCATCAT
A7	APC.13	GTGAATGATGTTGTGGAGTGCTGCACTGGCCCTGGtttACATCATCATACATCATCAT
A8	APC.15	AAGCGCGTATCTGTTCCAAAAGATGAAGGACTCGGtttACATCATCATACATCATCAT
A9	APC.17	CACTTGCAATAATTCTGCAATGGCCTGTAGTCCCCtttACATCATCATACATCATCAT
A10	APC.19	TCACTTTCAGATTTTAGTTGGGCCACAAGTGCTCTCAtttACATCATCATACATCATCAT
A11	APC.21	AGCACATATATCAGCTTTATTCTCAGTGCAATGTGCTGACAtttACATCATCATACATCATCAT
A12	APC.23	TGTGGTCCTCATTTGTAGCTATCAAGCTGGACACATTtttACATCATCATACATCATCAT
B1	APC.25	CCCATGTCCCATAATGCTTCCTGGTCTTTAGGATTTCTTtttACATCATCATACATCATCAT
B2	APC.27	CCTTAAAGCTGCAGCACTTCCCATAGCAATCATTTTGTtttACATCATCATACATCATCAT
B3	APC.29	ATGGCAAGCTTGAGCCAGGAGACATAATATTGGCAtttACATCATCATACATCATCAT
B4	APC.31	CTGCTTACTACGATGAGATGCCTTGGGACTTAAATTGTCTtttACATCATCATACATCATCAT
B5	APC.33	AGACCAATTCCGCGTTCTCTCTCCAAACTTCTATCTTTTtttACATCATCATACATCATCAT
B6	APC.35	AGTGGTGGAGATCTGCAAACCTCGCTTTGAAGAAGtttACATCATCATACATCATCAT
B7	APC.37	CCCAGAACTTCTGTCTTCCTGAGAGGTATGAATGGCTtttACATCATCATACATCATCAT
B8	APC.39	AGTGTTTGAATGTGTATGGGCAGCAGAGCTTCTTCTAtttACATCATCATACATCATCAT
B9	APC.41	GGACTTTGCCTTCCAGAGTTCAACTGCTCATCTGAATATTTtttACATCATCATACATCATCAT
B10	APC.43	TGGTTGGAACTTGAGGTGTTTATCATCAGTGCTCTCAGTATtttACATCATCATACATCATCAT
B11	APC.45	CCACTCGATTTGTTTCTGAACCATTGGCTCCCCGTtttACATCATCATACATCATCAT
B12	APC.47	GAAGGTGTGGACGTATTCTCACTGCTTGAAGACATATGTtttACATCATCATACATCATCAT
C1	APC.49	CCTTTTGAGGCTGACCACTTCTACTCTGTGCAGAACtttACATCATCATACATCATCAT
C2	APC.51	GCTCACAGGATCTTCAGCTGACCTAGTTCCAATCTTTTCTTtttACATCATCATACATCATCAT
C3	APC.53	TGATTCTGAAGATAAACTAGAACCCTGCAGTCTGCTGGATtttACATCATCATACATCATCAT
C4	APC.55	TGGGTGTCTGAGCACCACTTTTGGAGGGAGATTTCtttACATCATCATACATCATCAT
C5	APC.57	GCAATCGAACGACTCTCAAAACTATCAAGTGAACTGACAGAtttACATCATCATACATCATCAT
C6	APC.59	GGCTATCTGGAAGATCACTGGGGCTTATAATGCCACTTAtttACATCATCATACATCATCAT
C7	APC.61	CGCTTGGTTTGAGCTGTTTGAGGAGGTGGTGGAGGtttACATCATCATACATCATCAT
C8	APC.63	CCCTCTGAACTGCAGCATTTACTGCAGCTTGCTTAtttACATCATCATACATCATCAT
C9	APC.65	TAAATGGCTCATCGAGGCTCAGAGCACTCAGGCTGGATGtttACATCATCATACATCATCAT
C10	APC.67	GCCTCTTTCTCTTGGTTTTCATTTGATTCTTTAGGCTGCTCtttACATCATCATACATCATCAT
C11	APC.69	TGGAGGTAATTTTGAAGCAGTCTGGGCTGGCTTTTtttACATCATCATACATCATCAT
C12	APC.71	TGGGGTTGCAACCTGTTTTGTGATGGTAGAAGTTTGtttACATCATCATACATCATCAT
D1	APC.73	GGGGATTCGATTGTTAGATCACTTAGAGATGTAGCTGTGGAtttACATCATCATACATCATCAT
D2	APC.75	ACCTTCCTCTGCTTTATTGTCATCCAATTCAGGTATGGTTtttACATCATCATACATCATCAT
D3	APC.77	CGCAGATGCTTGCTGGACCTGGTCCATTATCTTTTtttACATCATCATACATCATCAT
D4	APC.79	CTGTGTGGCTGGTAACTTTAGCCTCTGATTCCTTATTTTCTtttACATCATCATACATCATCAT
D5	APC.81	TTAGGCTGACCTCGATTTATTGGCTGCTTTGCAATtttACATCATCATACATCATCAT
D6	APC.83	TCAGTTGCTGCCCCTCTGTCTGGTATGTCTTTGGAtttACATCATCATACATCATCAT
D7	APC.85	TTGAGGTTTACTTGGTTCTCCCTGTGAGTCAGGGGtttACATCATCATACATCATCAT
D8	APC.87	TCCTGCAACAGGTCATCTTCAGAGTCAATACTAAGAGAACTtttACATCATCATACATCATCAT
D9	APC.89	AATCAGGGGATAGACCATGTTCTGAATCTGGTCTCTGTATtttACATCATCATACATCATCAT
D10	APC.91	GGGAAAGGATGGAATCTGAATCAGACGAAGCTTGTCTAGATtttACATCATCATACATCATCAT
D11	APC.93	TCCCCTGGTTTTAGAATTCGTGGGCCTTTATTACTTGTAAAtttACATCATCATACATCATCAT
D12	APC.95	CTGCCTCGAGAGATTGAAGGCATGTTTGCTTGAAGtttACATCATCATACATCATCAT
E1	APC.97	TTTTGGAGGCTGGAGTCTTAAGGGGTGGGCCTTTTtttACATCATCATACATCATCAT
E2	APC.99	GGCTTAATTCTGATTTCACAGATGGCTTGGCTCCTCTtttACATCATCATACATCATCAT
E3	APC.101	GGGGTCGAATCTCTAGATCCTGATCTAGAAGGTGCTTTACTtttACATCATCATACATCATCAT
E4	APC.103	TTCTACCAGGGGAAATTGAGTTTCGGCCAGGAGACtttACATCATCATACATCATCAT
E5	APC.105	TCTGTTGGCTCATCTGTCTACCTGGAGATGTATATGACATTtttACATCATCATACATCATCAT
E6	APC.107	CTGATTTAGTCCTTTGGAGGCAGACTCACTTCTTGGAATtttACATCATCATACATCATCAT
E7	APC.109	TGGGAGAAGCTGGTCTAGATGATGGAGAAAGAGATTCAAATtttACATCATCATACATCATCAT
E8	APC.111	ACAGACGAATGTGTGGATAGAGACATATCAGGAAGGGAtttACATCATCATACATCATCAT
E9	APC.113	CGCTTTGCTGGTCTTCCATCATTATACTCTATAGTGGGACTtttACATCATCATACATCATCAT
E10	APC.115	GCTCACGTTTCCAGGTTCCTGACCTATTGATTGGAAtttACATCATCATACATCATCAT
E11	APC.117	CCTGAGGAAACGGTCTGAGAAGTACTATTTGTGGGAGAAAAtttACATCATCATACATCATCAT
E12	APC.119	GACAGTCCTCAATTCTCACCCAAACATCCTCTGTTTTAGAAtttACATCATCATACATCATCAT
F1	APC.121	ACACTGCCATTACCCACATTTTGTTTTGCCTGATTATCTTTtttACATCATCATACATCATCAT
F2	APC.123	ACAGGGACAGGATTATTTTGTCCTGGTTTTATCTCAGTTCCtttACATCATCATACATCATCAT
F3	APC.125	AACAGTCCCACTAGGTGAACTGTGTTTGCTTGAGCtttACATCATCATACATCATCAT
F4	APC.127	CGAGCTGAAGTGCTATCTGCGCTGCTTTTCCTAGGtttACATCATCATACATCATCAT
F5	APC.129	TGGATTCTGTGCTGTCAGTTTTGGAATCTCGCTTCTTtttACATCATCATACATCATCAT

### Sheet: Probe Set 2
Well Position	Name	Sequence
A1	APC.0	GAGAACTGAGGGTGGTACAGAAGCGGGCAAAGGGGtttACAACTTAACACAACTTAAC
A2	APC.2	TGACCGCAGTTTTACTCCAGGGAAATTACTGCTATCTAAGTtttACAACTTAACACAACTTAAC
A3	APC.4	CAGGACTGCACTCTCCAGAACGGCTTGATACAGATtttACAACTTAACACAACTTAAC
A4	APC.6	GACCTTCATTCTGCCGCTCAGCATCATGTGAGCCGtttACAACTTAACACAACTTAAC
A5	APC.8	AGGTGCAGAGTGTGTGCTACTAGAACTCAAAACACTtttACAACTTAACACAACTTAAC
A6	APC.10	CAGCTGTCTTGGGAGCTAGACATAGCTAGCAAAGTTtttACAACTTAACACAACTTAAC
A7	APC.12	CCAACAATACAGAGTCTTTGTCATTGCCATGTAAAAGCTGGtttACAACTTAACACAACTTAAC
A8	APC.14	ATTTCACGCCTGCCTCTCTTGTCATCAGGCTGTGAtttACAACTTAACACAACTTAAC
A9	APC.16	ATGAGCTTCCTGCCACTCCCAACAGGTTTCACAGTtttACAACTTAACACAACTTAAC
A10	APC.18	AGCCATTCCAGCATATCGTCTTAGTGTAATACTGTAGTGGTtttACAACTTAACACAACTTAAC
A11	APC.20	TGCTTTCACACTTCCAACTTCTCGCAACGTCTTTTtttACAACTTAACACAACTTAAC
A12	APC.22	TGTCTGGCTCCGGTAAGTAAGAGTGCCAACCAAAAtttACAACTTAACACAACTTAAC
B1	APC.24	GCTGAGAGATTCCACAAAGTTCCACATGCATTACTGACTATtttACAACTTAACACAACTTAAC
B2	APC.26	GCTTTGAATGAATGAGGTTCTTGAGCATGCTAACTGCCtttACAACTTAACACAACTTAAC
B3	APC.28	TCCTTGTACTTCGCAGGCCTATTTGCCATGAGATTtttACAACTTAACACAACTTAAC
B4	APC.30	CTGATAAGTGCTGAGCATCTAATTCTGCTTCTAGGGCTTTTtttACAACTTAACACAACTTAAC
B5	APC.32	CCTCTTGATGAAGAGGAGCTGGGTAACACTGTAGTATTCAAtttACAACTTAACACAACTTAAC
B6	APC.34	TTCCTGGATTTTCTGTTGCTGGATGGTAGTTGCCTtttACAACTTAACACAACTTAAC
B7	APC.36	GACACTTCTTCCATGACTTTGGCAATCTGGGCTGCtttACAACTTAACACAACTTAAC
B8	APC.38	AGTGCATTTCTCTCATCTGTCACACAATGTAATTCAGTGGTtttACAACTTAACACAACTTAAC
B9	APC.40	CGGCTGGGTATTGACCATAACTGCAAAACTTACTTTCATCAtttACAACTTAACACAACTTAAC
B10	APC.42	TCTATTATGTGTTTGGGTCTTGCCCATCTTTCATTCTGTGAtttACAACTTAACACAACTTAAC
B11	APC.44	GACCTGTATGGAGAAACACATTCCTGCTGTCCAAAATGtttACAACTTAACACAACTTAAC
B12	APC.46	TCGGTTTTACTGCTTTGTCCAGATGAACTCTTTGAGAATGAtttACAACTTAACACAACTTAAC
C1	APC.48	TTGGATGGAGCTGATTCTGCCTCTTGGCATTAGATtttACAACTTAACACAACTTAAC
C2	APC.50	TCCTGTGTCGTCTGATTACATCCTATTTCATCTTCAGCTGAtttACAACTTAACACAACTTAAC
C3	APC.52	TTGGTTCTAGGGTGCTGTGACACTGCTGGAACTTCtttACAACTTAACACAACTTAAC
C4	APC.54	GCTCCTGAAGAAAATTCAACAGCTTTGTGCCTGGCtttACAACTTAACACAACTTAAC
C5	APC.56	TGGGGTCTCCTGAACATAGTGTTCAGGTGGACTTTtttACAACTTAACACAACTTAAC
C6	APC.58	CCATTCCACTGCATGGTTCACTCTGAACGGAGCTGtttACAACTTAACACAACTTAAC
C7	APC.60	TGTTTTACTTCTGCTTGGTGGCATGGTTTGTCCAGtttACAACTTAACACAACTTAAC
C8	APC.62	GGTCCACTCTCTCTCTTTTCAGCAGTAGGTGCTTTATTTTtttACAACTTAACACAACTTAAC
C9	APC.64	ACAAGAAAATCCATCTGGAGTACTTTCCGTGGCAAAATGTAtttACAACTTAACACAACTTAAC
C10	APC.66	TCATTCCCATTGTCATTTTCCTGAACTGGAGGCATTATTCTtttACAACTTAACACAACTTAAC
C11	APC.68	GCTTTACGTGATGACTTTGTTGGCATGGCAGAAATAATACAtttACAACTTAACACAACTTAAC
C12	APC.70	TACACAGGCAGCTGACTTGGTTTCCTTGCCACAGGtttACAACTTAACACAACTTAAC
D1	APC.72	CCTTCAACACAATACACCCGTGGCATATCATCCCCtttACAACTTAACACAACTTAAC
D2	APC.74	TCCTCTAACTCCTTCTCCAGCAGCTAACTCATTTGGAtttACAACTTAACACAACTTAAC
D3	APC.76	TCCCTTTGGGCATAGCAGAATTAATGCATTCTGCAAGAATAtttACAACTTAACACAACTTAAC
D4	APC.78	GCGTGTAATGATGAGGTGAATCAAAAGCAAAACTTCCTCTGtttACAACTTAACACAACTTAAC
D5	APC.80	AGCTTGTGTCTTATTAGCTGATTGTTGGTTGGAGGTTAGTTtttACAACTTAACACAACTTAAC
D6	APC.82	TGACTGGGGAAAAGTGGATTGTTTCTGAAGTATGGGTtttACAACTTAACACAACTTAAC
D7	APC.84	AGAGAACTCAGAGAGGAATTATGAGAAAAGCAAACCGGAGTtttACAACTTAACACAACTTAAC
D8	APC.86	TGGGGTATCTTCAACATGAAATGATTTAGGAGCATAGCCTGtttACAACTTAACACAACTTAAC
D9	APC.88	TCAGATCTTCACCTAATATGCCACCCATATTTCTGGGACTtttACAACTTAACACAACTTAAC
D10	APC.90	GCAGCAGCAGCTTGATGTAAACTACTTACTATGGAATTTGCtttACAACTTAACACAACTTAAC
D11	APC.92	AGGTGTAAGATGAAATGGTGATCCCAGAGAGATTCCTGATTtttACAACTTAACACAACTTAAC
D12	APC.94	GGGCTGTTTCATTTGGCCTGAAATTTCTGAATTAGATCGAAtttACAACTTAACACAACTTAAC
E1	APC.96	AGGACTTGTACTTGAGGAGCTATTTCGAACTCCTGGAATATtttACAACTTAACACAACTTAAC
E2	APC.98	AGGAGAAGTGGTGGCTGTTTGACCTTCACTAGGGCtttACAACTTAACACAACTTAAC
E3	APC.100	TGACCCACCTATTTGGGATGTCTGCCTGGCAACAGtttACAACTTAACACAACTTAAC
E4	APC.102	TGTATAGGTCTACTTAATGGTTGCTGGGCAGGTCTTGAAtttACAACTTAACACAACTTAAC
E5	APC.104	GGGGATGATGTCCTTGGAAGTTGAGATAATTTGTTAGGAGGtttACAACTTAACACAACTTAAC
E6	APC.106	ACTACTGGCATTCTTGGATAAACCTGTTTGTTTGGTAAGGTtttACAACTTAACACAACTTAAC
E7	APC.108	GCTTCTTTGATGAAAGTTGACTGGCGTACTAATACAGGTCTtttACAACTTAACACAACTTAAC
E8	APC.110	AGGACTTAAAACTGGAGTTTGTGCCTGGGACCTAGtttACAACTTAACACAACTTAAC
E9	APC.112	GATTAGGTGGGAGTTTTCGCCATCCACCAGCCTGAtttACAACTTAACACAACTTAAC
E10	APC.114	GTCTAGAAGGACTTTCAGAATGAGACCGTGCAATATCATGGtttACAACTTAACACAACTTAAC
E11	APC.116	TGCTTACTCGAGGAAGGGATGATGAATGTTTGCTGTtttACAACTTAACACAACTTAAC
E12	APC.118	GCAGGTGCCATTTGATAAATTAGAGTCTTTGATTCAGCACCtttACAACTTAACACAACTTAAC
F1	APC.120	GGGAGTATTACCTGTGGGAGATCTTCCAGATCTAGGATTGTtttACAACTTAACACAACTTAAC
F2	APC.122	TTCAGGCGATTTTCCAAACCCACGGTACGCATGGGtttACAACTTAACACAACTTAAC
F3	APC.124	TGCTAGAACTGAATGGGGTACGTTCCACTATAGAACTTTCAtttACAACTTAACACAACTTAAC
F4	APC.126	GCTTGGGTTGTAATTAAAAGGAGTCACTCTGGCAGCtttACAACTTAACACAACTTAAC
F5	APC.128	TGTGTTGTTATTCACTGGAGTTGGGATCTGAGATGGCtttACAACTTAACACAACTTAAC
F6	APC.130	AGACCCAGAATGGCGCTTAGGACTTTGGGTTCCACtttACAACTTAACACAACTTAAC
