## Supplemental Table 6 for "High-plex protein imaging across thick tissue by synchronized amplification"

### Sheet: Universal Imagers
Channel	Sequence
488	/5AmMC6/ttCACTCACCACACTTCCCACACTACCCtt/3AmMO/							*Dyes need be conjugated
565	/5AmMC6/ttCACCCATTCCACCCATACCACCCATCtt/3AmMO/
647	/5AmMC6/ttCCACCATTCCCACCATACCCACCATCtt/3AmMO/

### Sheet: Universal Blockers
Channel	Sequence
Channel 488	GGGTAGTGTGGGAAGTGTGGTGAGTG
Channel 565	GATGGGTGGTATGGGTGGAATGGGTG
Channel 647	GATGGTGGGTATGGTGGGAATGGTGG

### Sheet: Universal Adapters
Name	488_adapter	565_adapter	647_adapter
p.1	TATTATTGG T TATTATTGG TTATTATTGGTTATTA ATTatt GGGTAGTGTGGGAAGTGTGGTGAGTG	TATTATTGG T TATTATTGG TTATTATTGGTTATTA ATTatt GATGGGTGGTATGGGTGGAATGGGTG	TATTATTGG T TATTATTGG TTATTATTGGTTATTA ATTatt GATGGTGGGTATGGTGGGAATGGTGG
p.2	TAGGTTTATTTAGGTTTAT TTAGGTTTATTTAGGT ATTatt GGGTAGTGTGGGAAGTGTGGTGAGTG	TAGGTTTATTTAGGTTTAT TTAGGTTTATTTAGGT ATTatt GATGGGTGGTATGGGTGGAATGGGTG	TAGGTTTATTTAGGTTTAT TTAGGTTTATTTAGGT ATTatt GATGGTGGGTATGGTGGGAATGGTGG
p.3	GATTTTAGATGATTTTAGA TGATTTTAGATGATTT ATTatt GGGTAGTGTGGGAAGTGTGGTGAGTG	GATTTTAGATGATTTTAGA TGATTTTAGATGATTT ATTatt GATGGGTGGTATGGGTGGAATGGGTG	GATTTTAGATGATTTTAGA TGATTTTAGATGATTT ATTatt GATGGTGGGTATGGTGGGAATGGTGG
p.4	GAGAGTATTTGAGAGTATT TGAGAGTATTTGAGAG ATTatt GGGTAGTGTGGGAAGTGTGGTGAGTG	GAGAGTATTTGAGAGTATT TGAGAGTATTTGAGAG ATTatt GATGGGTGGTATGGGTGGAATGGGTG	GAGAGTATTTGAGAGTATT TGAGAGTATTTGAGAG ATTatt GATGGTGGGTATGGTGGGAATGGTGG
p.5	AGTGAATAATAGTGAATAA TAGTGAATAATAGTGA ATTatt GGGTAGTGTGGGAAGTGTGGTGAGTG	AGTGAATAATAGTGAATAA TAGTGAATAATAGTGA ATTatt GATGGGTGGTATGGGTGGAATGGGTG	AGTGAATAATAGTGAATAA TAGTGAATAATAGTGA ATTatt GATGGTGGGTATGGTGGGAATGGTGG
p.6	GTAGTAGAGTGTAGTAGAG TGTAGTAGAGTGTAGT ATTatt GGGTAGTGTGGGAAGTGTGGTGAGTG	GTAGTAGAGTGTAGTAGAG TGTAGTAGAGTGTAGT ATTatt GATGGGTGGTATGGGTGGAATGGGTG	GTAGTAGAGTGTAGTAGAG TGTAGTAGAGTGTAGT ATTatt GATGGTGGGTATGGTGGGAATGGTGG
p.7	GAGTTTTTATGAGTTTTTA TGAGTTTTTATGAGTT ATTatt GGGTAGTGTGGGAAGTGTGGTGAGTG	GAGTTTTTATGAGTTTTTA TGAGTTTTTATGAGTT ATTatt GATGGGTGGTATGGGTGGAATGGGTG	GAGTTTTTATGAGTTTTTA TGAGTTTTTATGAGTT ATTatt GATGGTGGGTATGGTGGGAATGGTGG
p.8	AGATTAGTTTAGATTAGTT TAGATTAGTTTAGATT ATTatt GGGTAGTGTGGGAAGTGTGGTGAGTG	AGATTAGTTTAGATTAGTT TAGATTAGTTTAGATT ATTatt GATGGGTGGTATGGGTGGAATGGGTG	AGATTAGTTTAGATTAGTT TAGATTAGTTTAGATT ATTatt GATGGTGGGTATGGTGGGAATGGTGG
p.9	GAAGAGAAATGAAGAGAAA TGAAGAGAAATGAAGA ATTatt GGGTAGTGTGGGAAGTGTGGTGAGTG	GAAGAGAAATGAAGAGAAA TGAAGAGAAATGAAGA ATTatt GATGGGTGGTATGGGTGGAATGGGTG	GAAGAGAAATGAAGAGAAA TGAAGAGAAATGAAGA ATTatt GATGGTGGGTATGGTGGGAATGGTGG
p.10	GTAAATGAATGTAAATGAA TGTAAATGAATGTAAA ATTatt GGGTAGTGTGGGAAGTGTGGTGAGTG	GTAAATGAATGTAAATGAA TGTAAATGAATGTAAA ATTatt GATGGGTGGTATGGGTGGAATGGGTG	GTAAATGAATGTAAATGAA TGTAAATGAATGTAAA ATTatt GATGGTGGGTATGGTGGGAATGGTGG
p.11	TTGTAGGATTTTGTAGGAT TTTGTAGGATTTTGTA ATTatt GGGTAGTGTGGGAAGTGTGGTGAGTG	TTGTAGGATTTTGTAGGAT TTTGTAGGATTTTGTA ATTatt GATGGGTGGTATGGGTGGAATGGGTG	TTGTAGGATTTTGTAGGAT TTTGTAGGATTTTGTA ATTatt GATGGTGGGTATGGTGGGAATGGTGG
p.12	TTTTGATTGTTTTTGATTG TTTTTGATTGTTTTTG ATTatt GGGTAGTGTGGGAAGTGTGGTGAGTG	TTTTGATTGTTTTTGATTG TTTTTGATTGTTTTTG ATTatt GATGGGTGGTATGGGTGGAATGGGTG	TTTTGATTGTTTTTGATTG TTTTTGATTGTTTTTG ATTatt GATGGTGGGTATGGTGGGAATGGTGG
p.13	GTTTGTAAGTGTTTGTAAG TGTTTGTAAGTGTTTG ATTatt GGGTAGTGTGGGAAGTGTGGTGAGTG	GTTTGTAAGTGTTTGTAAG TGTTTGTAAGTGTTTG ATTatt GATGGGTGGTATGGGTGGAATGGGTG	GTTTGTAAGTGTTTGTAAG TGTTTGTAAGTGTTTG ATTatt GATGGTGGGTATGGTGGGAATGGTGG
p.14	GTTATTTGTTGTTATTTGT TGTTATTTGTTGTTAT ATTatt GGGTAGTGTGGGAAGTGTGGTGAGTG	GTTATTTGTTGTTATTTGT TGTTATTTGTTGTTAT ATTatt GATGGGTGGTATGGGTGGAATGGGTG	GTTATTTGTTGTTATTTGT TGTTATTTGTTGTTAT ATTatt GATGGTGGGTATGGTGGGAATGGTGG
p.15	AAATAAGGGTAAATAAGGG TAAATAAGGGTAAATA ATTatt GGGTAGTGTGGGAAGTGTGGTGAGTG	AAATAAGGGTAAATAAGGG TAAATAAGGGTAAATA ATTatt GATGGGTGGTATGGGTGGAATGGGTG	AAATAAGGGTAAATAAGGG TAAATAAGGGTAAATA ATTatt GATGGTGGGTATGGTGGGAATGGTGG
p.16	AATGAAAGATAATGAAAGA TAATGAAAGATAATGA ATTatt GGGTAGTGTGGGAAGTGTGGTGAGTG	AATGAAAGATAATGAAAGA TAATGAAAGATAATGA ATTatt GATGGGTGGTATGGGTGGAATGGGTG	AATGAAAGATAATGAAAGA TAATGAAAGATAATGA ATTatt GATGGTGGGTATGGTGGGAATGGTGG
p.17	GGATAAATGTGGATAAATG TGGATAAATGTGGATA ATTatt GGGTAGTGTGGGAAGTGTGGTGAGTG	GGATAAATGTGGATAAATG TGGATAAATGTGGATA ATTatt GATGGGTGGTATGGGTGGAATGGGTG	GGATAAATGTGGATAAATG TGGATAAATGTGGATA ATTatt GATGGTGGGTATGGTGGGAATGGTGG
p.18	TTAGAGGTATTTAGAGGTA TTTAGAGGTATTTAGA ATTatt GGGTAGTGTGGGAAGTGTGGTGAGTG	TTAGAGGTATTTAGAGGTA TTTAGAGGTATTTAGA ATTatt GATGGGTGGTATGGGTGGAATGGGTG	TTAGAGGTATTTAGAGGTA TTTAGAGGTATTTAGA ATTatt GATGGTGGGTATGGTGGGAATGGTGG
p.19	AAATAGGAGTAAATAGGAG TAAATAGGAGTAAATA ATTatt GGGTAGTGTGGGAAGTGTGGTGAGTG	AAATAGGAGTAAATAGGAG TAAATAGGAGTAAATA ATTatt GATGGGTGGTATGGGTGGAATGGGTG	AAATAGGAGTAAATAGGAG TAAATAGGAGTAAATA ATTatt GATGGTGGGTATGGTGGGAATGGTGG
p.20	TTTGGATAGTTTTGGATAG TTTTGGATAGTTTTGG ATTatt GGGTAGTGTGGGAAGTGTGGTGAGTG	TTTGGATAGTTTTGGATAG TTTTGGATAGTTTTGG ATTatt GATGGGTGGTATGGGTGGAATGGGTG	TTTGGATAGTTTTGGATAG TTTTGGATAGTTTTGG ATTatt GATGGTGGGTATGGTGGGAATGGTGG
p.21	GATAGGGATTGATAGGGAT TGATAGGGATTGATAG ATTatt GGGTAGTGTGGGAAGTGTGGTGAGTG	GATAGGGATTGATAGGGAT TGATAGGGATTGATAG ATTatt GATGGGTGGTATGGGTGGAATGGGTG	GATAGGGATTGATAGGGAT TGATAGGGATTGATAG ATTatt GATGGTGGGTATGGTGGGAATGGTGG
p.22	AAGTAATGATAAGTAATGA TAAGTAATGATAAGTA ATTatt GGGTAGTGTGGGAAGTGTGGTGAGTG	AAGTAATGATAAGTAATGA TAAGTAATGATAAGTA ATTatt GATGGGTGGTATGGGTGGAATGGGTG	AAGTAATGATAAGTAATGA TAAGTAATGATAAGTA ATTatt GATGGTGGGTATGGTGGGAATGGTGG
p.23	GAGATTTAGTGAGATTTAG TGAGATTTAGTGAGAT ATTatt GGGTAGTGTGGGAAGTGTGGTGAGTG	GAGATTTAGTGAGATTTAG TGAGATTTAGTGAGAT ATTatt GATGGGTGGTATGGGTGGAATGGGTG	GAGATTTAGTGAGATTTAG TGAGATTTAGTGAGAT ATTatt GATGGTGGGTATGGTGGGAATGGTGG
p.24	AAAAGTAGTTAAAAGTAGT TAAAAGTAGTTAAAAG ATTatt GGGTAGTGTGGGAAGTGTGGTGAGTG	AAAAGTAGTTAAAAGTAGT TAAAAGTAGTTAAAAG ATTatt GATGGGTGGTATGGGTGGAATGGGTG	AAAAGTAGTTAAAAGTAGT TAAAAGTAGTTAAAAG ATTatt GATGGTGGGTATGGTGGGAATGGTGG
p.25	GAGATAGTATGAGATAGTA TGAGATAGTATGAGAT ATTatt GGGTAGTGTGGGAAGTGTGGTGAGTG	GAGATAGTATGAGATAGTA TGAGATAGTATGAGAT ATTatt GATGGGTGGTATGGGTGGAATGGGTG	GAGATAGTATGAGATAGTA TGAGATAGTATGAGAT ATTatt GATGGTGGGTATGGTGGGAATGGTGG
p.26	GGAAGATATTGGAAGATAT TGGAAGATATTGGAAG ATTatt GGGTAGTGTGGGAAGTGTGGTGAGTG	GGAAGATATTGGAAGATAT TGGAAGATATTGGAAG ATTatt GATGGGTGGTATGGGTGGAATGGGTG	GGAAGATATTGGAAGATAT TGGAAGATATTGGAAG ATTatt GATGGTGGGTATGGTGGGAATGGTGG
p.27	ATAGTTAGTTATAGTTAGT TATAGTTAGTTATAGT ATTatt GGGTAGTGTGGGAAGTGTGGTGAGTG	ATAGTTAGTTATAGTTAGT TATAGTTAGTTATAGT ATTatt GATGGGTGGTATGGGTGGAATGGGTG	ATAGTTAGTTATAGTTAGT TATAGTTAGTTATAGT ATTatt GATGGTGGGTATGGTGGGAATGGTGG
p.28	ATGTAAAGATATGTAAAGA TATGTAAAGATATGTA ATTatt GGGTAGTGTGGGAAGTGTGGTGAGTG	ATGTAAAGATATGTAAAGA TATGTAAAGATATGTA ATTatt GATGGGTGGTATGGGTGGAATGGGTG	ATGTAAAGATATGTAAAGA TATGTAAAGATATGTA ATTatt GATGGTGGGTATGGTGGGAATGGTGG
p.29	AAGTATAGGTAAGTATAGG TAAGTATAGGTAAGTA ATTatt GGGTAGTGTGGGAAGTGTGGTGAGTG	AAGTATAGGTAAGTATAGG TAAGTATAGGTAAGTA ATTatt GATGGGTGGTATGGGTGGAATGGGTG	AAGTATAGGTAAGTATAGG TAAGTATAGGTAAGTA ATTatt GATGGTGGGTATGGTGGGAATGGTGG
p.30	AAAGAAGAATAAAGAAGAA TAAAGAAGAATAAAGA ATTatt GGGTAGTGTGGGAAGTGTGGTGAGTG	AAAGAAGAATAAAGAAGAA TAAAGAAGAATAAAGA ATTatt GATGGGTGGTATGGGTGGAATGGGTG	AAAGAAGAATAAAGAAGAA TAAAGAAGAATAAAGA ATTatt GATGGTGGGTATGGTGGGAATGGTGG
p.31	ATTATGTGATATTATGTGA TATTATGTGATATTAT ATTatt GGGTAGTGTGGGAAGTGTGGTGAGTG	ATTATGTGATATTATGTGA TATTATGTGATATTAT ATTatt GATGGGTGGTATGGGTGGAATGGGTG	ATTATGTGATATTATGTGA TATTATGTGATATTAT ATTatt GATGGTGGGTATGGTGGGAATGGTGG
p.32	TGATATGATTTGATATGAT TTGATATGATTTGATA ATTatt GGGTAGTGTGGGAAGTGTGGTGAGTG	TGATATGATTTGATATGAT TTGATATGATTTGATA ATTatt GATGGGTGGTATGGGTGGAATGGGTG	TGATATGATTTGATATGAT TTGATATGATTTGATA ATTatt GATGGTGGGTATGGTGGGAATGGTGG
p.33	AGATAGAAATAGATAGAAA TAGATAGAAATAGATA ATTatt GGGTAGTGTGGGAAGTGTGGTGAGTG	AGATAGAAATAGATAGAAA TAGATAGAAATAGATA ATTatt GATGGGTGGTATGGGTGGAATGGGTG	AGATAGAAATAGATAGAAA TAGATAGAAATAGATA ATTatt GATGGTGGGTATGGTGGGAATGGTGG
p.34	GGTATAAGATGGTATAAGA TGGTATAAGATGGTAT ATTatt GGGTAGTGTGGGAAGTGTGGTGAGTG	GGTATAAGATGGTATAAGA TGGTATAAGATGGTAT ATTatt GATGGGTGGTATGGGTGGAATGGGTG	GGTATAAGATGGTATAAGA TGGTATAAGATGGTAT ATTatt GATGGTGGGTATGGTGGGAATGGTGG
p.35	TGTAATATGTTGTAATATG TTGTAATATGTTGTAA ATTatt GGGTAGTGTGGGAAGTGTGGTGAGTG	TGTAATATGTTGTAATATG TTGTAATATGTTGTAA ATTatt GATGGGTGGTATGGGTGGAATGGGTG	TGTAATATGTTGTAATATG TTGTAATATGTTGTAA ATTatt GATGGTGGGTATGGTGGGAATGGTGG
p.36	TGTAGATTATTGTAGATTA TTGTAGATTATTGTAG ATTatt GGGTAGTGTGGGAAGTGTGGTGAGTG	TGTAGATTATTGTAGATTA TTGTAGATTATTGTAG ATTatt GATGGGTGGTATGGGTGGAATGGGTG	TGTAGATTATTGTAGATTA TTGTAGATTATTGTAG ATTatt GATGGTGGGTATGGTGGGAATGGTGG
p.37	AGATTTTTATAGATTTTTA TAGATTTTTATAGATT ATTatt GGGTAGTGTGGGAAGTGTGGTGAGTG	AGATTTTTATAGATTTTTA TAGATTTTTATAGATT ATTatt GATGGGTGGTATGGGTGGAATGGGTG	AGATTTTTATAGATTTTTA TAGATTTTTATAGATT ATTatt GATGGTGGGTATGGTGGGAATGGTGG
p.38	AATTTTATGTAATTTTATG TAATTTTATGTAATTT ATTatt GGGTAGTGTGGGAAGTGTGGTGAGTG	AATTTTATGTAATTTTATG TAATTTTATGTAATTT ATTatt GATGGGTGGTATGGGTGGAATGGGTG	AATTTTATGTAATTTTATG TAATTTTATGTAATTT ATTatt GATGGTGGGTATGGTGGGAATGGTGG
p.39	GATGAATTATGATGAATTA TGATGAATTATGATGA ATTatt GGGTAGTGTGGGAAGTGTGGTGAGTG	GATGAATTATGATGAATTA TGATGAATTATGATGA ATTatt GATGGGTGGTATGGGTGGAATGGGTG	GATGAATTATGATGAATTA TGATGAATTATGATGA ATTatt GATGGTGGGTATGGTGGGAATGGTGG
p.40	GGGAATTTATGGGAATTTA TGGGAATTTATGGGAA ATTatt GGGTAGTGTGGGAAGTGTGGTGAGTG	GGGAATTTATGGGAATTTA TGGGAATTTATGGGAA ATTatt GATGGGTGGTATGGGTGGAATGGGTG	GGGAATTTATGGGAATTTA TGGGAATTTATGGGAA ATTatt GATGGTGGGTATGGTGGGAATGGTGG
p.41	AGGGTTTAATAGGGTTTAA TAGGGTTTAATAGGGT ATTatt GGGTAGTGTGGGAAGTGTGGTGAGTG	AGGGTTTAATAGGGTTTAA TAGGGTTTAATAGGGT ATTatt GATGGGTGGTATGGGTGGAATGGGTG	AGGGTTTAATAGGGTTTAA TAGGGTTTAATAGGGT ATTatt GATGGTGGGTATGGTGGGAATGGTGG
p.42	GAGGAATAATGAGGAATAA TGAGGAATAATGAGGA ATTatt GGGTAGTGTGGGAAGTGTGGTGAGTG	GAGGAATAATGAGGAATAA TGAGGAATAATGAGGA ATTatt GATGGGTGGTATGGGTGGAATGGGTG	GAGGAATAATGAGGAATAA TGAGGAATAATGAGGA ATTatt GATGGTGGGTATGGTGGGAATGGTGG
p.43	GATGATTGATGATGATTGA TGATGATTGATGATGA ATTatt GGGTAGTGTGGGAAGTGTGGTGAGTG	GATGATTGATGATGATTGA TGATGATTGATGATGA ATTatt GATGGGTGGTATGGGTGGAATGGGTG	GATGATTGATGATGATTGA TGATGATTGATGATGA ATTatt GATGGTGGGTATGGTGGGAATGGTGG
p.44	GGAGTTTAATGGAGTTTAA TGGAGTTTAATGGAGT ATTatt GGGTAGTGTGGGAAGTGTGGTGAGTG	GGAGTTTAATGGAGTTTAA TGGAGTTTAATGGAGT ATTatt GATGGGTGGTATGGGTGGAATGGGTG	GGAGTTTAATGGAGTTTAA TGGAGTTTAATGGAGT ATTatt GATGGTGGGTATGGTGGGAATGGTGG
p.45	GTGGTTTTATGTGGTTTTA TGTGGTTTTATGTGGT ATTatt GGGTAGTGTGGGAAGTGTGGTGAGTG	GTGGTTTTATGTGGTTTTA TGTGGTTTTATGTGGT ATTatt GATGGGTGGTATGGGTGGAATGGGTG	GTGGTTTTATGTGGTTTTA TGTGGTTTTATGTGGT ATTatt GATGGTGGGTATGGTGGGAATGGTGG
p.46	TATAGTTGATTATAGTTGA TTATAGTTGATTATAG ATTatt GGGTAGTGTGGGAAGTGTGGTGAGTG	TATAGTTGATTATAGTTGA TTATAGTTGATTATAG ATTatt GATGGGTGGTATGGGTGGAATGGGTG	TATAGTTGATTATAGTTGA TTATAGTTGATTATAG ATTatt GATGGTGGGTATGGTGGGAATGGTGG
p.47	AAGGTTGAATAAGGTTGAA TAAGGTTGAATAAGGT ATTatt GGGTAGTGTGGGAAGTGTGGTGAGTG	AAGGTTGAATAAGGTTGAA TAAGGTTGAATAAGGT ATTatt GATGGGTGGTATGGGTGGAATGGGTG	AAGGTTGAATAAGGTTGAA TAAGGTTGAATAAGGT ATTatt GATGGTGGGTATGGTGGGAATGGTGG
p.48	GATGGTTTATGATGGTTTA TGATGGTTTATGATGG ATTatt GGGTAGTGTGGGAAGTGTGGTGAGTG	GATGGTTTATGATGGTTTA TGATGGTTTATGATGG ATTatt GATGGGTGGTATGGGTGGAATGGGTG	GATGGTTTATGATGGTTTA TGATGGTTTATGATGG ATTatt GATGGTGGGTATGGTGGGAATGGTGG
p.49	GGGTATTAATGGGTATTAA TGGGTATTAATGGGTA ATTatt GGGTAGTGTGGGAAGTGTGGTGAGTG	GGGTATTAATGGGTATTAA TGGGTATTAATGGGTA ATTatt GATGGGTGGTATGGGTGGAATGGGTG	GGGTATTAATGGGTATTAA TGGGTATTAATGGGTA ATTatt GATGGTGGGTATGGTGGGAATGGTGG
p.50	AAGGTATGATAAGGTATGA TAAGGTATGATAAGGT ATTatt GGGTAGTGTGGGAAGTGTGGTGAGTG	AAGGTATGATAAGGTATGA TAAGGTATGATAAGGT ATTatt GATGGGTGGTATGGGTGGAATGGGTG	AAGGTATGATAAGGTATGA TAAGGTATGATAAGGT ATTatt GATGGTGGGTATGGTGGGAATGGTGG
p.51	GGAATAGTATGGAATAGTA TGGAATAGTATGGAAT ATTatt GGGTAGTGTGGGAAGTGTGGTGAGTG	GGAATAGTATGGAATAGTA TGGAATAGTATGGAAT ATTatt GATGGGTGGTATGGGTGGAATGGGTG	GGAATAGTATGGAATAGTA TGGAATAGTATGGAAT ATTatt GATGGTGGGTATGGTGGGAATGGTGG
p.52	AATTGATAATAATTGATAA TAATTGATAATAATTG ATTatt GGGTAGTGTGGGAAGTGTGGTGAGTG	AATTGATAATAATTGATAA TAATTGATAATAATTG ATTatt GATGGGTGGTATGGGTGGAATGGGTG	AATTGATAATAATTGATAA TAATTGATAATAATTG ATTatt GATGGTGGGTATGGTGGGAATGGTGG
p.53	AGAGTATGATAGAGTATGA TAGAGTATGATAGAGT ATTatt GGGTAGTGTGGGAAGTGTGGTGAGTG	AGAGTATGATAGAGTATGA TAGAGTATGATAGAGT ATTatt GATGGGTGGTATGGGTGGAATGGGTG	AGAGTATGATAGAGTATGA TAGAGTATGATAGAGT ATTatt GATGGTGGGTATGGTGGGAATGGTGG
p.54	AGTGTTGAATAGTGTTGAA TAGTGTTGAATAGTGT ATTatt GGGTAGTGTGGGAAGTGTGGTGAGTG	AGTGTTGAATAGTGTTGAA TAGTGTTGAATAGTGT ATTatt GATGGGTGGTATGGGTGGAATGGGTG	AGTGTTGAATAGTGTTGAA TAGTGTTGAATAGTGT ATTatt GATGGTGGGTATGGTGGGAATGGTGG
p.55	ATGTATGAATATGTATGAA TATGTATGAATATGTA ATTatt GGGTAGTGTGGGAAGTGTGGTGAGTG	ATGTATGAATATGTATGAA TATGTATGAATATGTA ATTatt GATGGGTGGTATGGGTGGAATGGGTG	ATGTATGAATATGTATGAA TATGTATGAATATGTA ATTatt GATGGTGGGTATGGTGGGAATGGTGG
p.56	GGATATTTATGGATATTTA TGGATATTTATGGATA ATTatt GGGTAGTGTGGGAAGTGTGGTGAGTG	GGATATTTATGGATATTTA TGGATATTTATGGATA ATTatt GATGGGTGGTATGGGTGGAATGGGTG	GGATATTTATGGATATTTA TGGATATTTATGGATA ATTatt GATGGTGGGTATGGTGGGAATGGTGG
p.57	TGTGTAAGTTTGTGTAAGT TTGTGTAAGTTTGTGT ATTatt GGGTAGTGTGGGAAGTGTGGTGAGTG	TGTGTAAGTTTGTGTAAGT TTGTGTAAGTTTGTGT ATTatt GATGGGTGGTATGGGTGGAATGGGTG	TGTGTAAGTTTGTGTAAGT TTGTGTAAGTTTGTGT ATTatt GATGGTGGGTATGGTGGGAATGGTGG
p.58	TTAGTTGGTTTTAGTTGGT TTTAGTTGGTTTTAGT ATTatt GGGTAGTGTGGGAAGTGTGGTGAGTG	TTAGTTGGTTTTAGTTGGT TTTAGTTGGTTTTAGT ATTatt GATGGGTGGTATGGGTGGAATGGGTG	TTAGTTGGTTTTAGTTGGT TTTAGTTGGTTTTAGT ATTatt GATGGTGGGTATGGTGGGAATGGTGG
p.59	AAAGTTTGATAAAGTTTGA TAAAGTTTGATAAAGT ATTatt GGGTAGTGTGGGAAGTGTGGTGAGTG	AAAGTTTGATAAAGTTTGA TAAAGTTTGATAAAGT ATTatt GATGGGTGGTATGGGTGGAATGGGTG	AAAGTTTGATAAAGTTTGA TAAAGTTTGATAAAGT ATTatt GATGGTGGGTATGGTGGGAATGGTGG
p.60	AAGATTAAGTAAGATTAAG TAAGATTAAGTAAGAT ATTatt GGGTAGTGTGGGAAGTGTGGTGAGTG	AAGATTAAGTAAGATTAAG TAAGATTAAGTAAGAT ATTatt GATGGGTGGTATGGGTGGAATGGGTG	AAGATTAAGTAAGATTAAG TAAGATTAAGTAAGAT ATTatt GATGGTGGGTATGGTGGGAATGGTGG
p.61	AGAAGTTGATAGAAGTTGA TAGAAGTTGATAGAAG ATTatt GGGTAGTGTGGGAAGTGTGGTGAGTG	AGAAGTTGATAGAAGTTGA TAGAAGTTGATAGAAG ATTatt GATGGGTGGTATGGGTGGAATGGGTG	AGAAGTTGATAGAAGTTGA TAGAAGTTGATAGAAG ATTatt GATGGTGGGTATGGTGGGAATGGTGG
p.62	ATGTTTAAGTATGTTTAAG TATGTTTAAGTATGTT ATTatt GGGTAGTGTGGGAAGTGTGGTGAGTG	ATGTTTAAGTATGTTTAAG TATGTTTAAGTATGTT ATTatt GATGGGTGGTATGGGTGGAATGGGTG	ATGTTTAAGTATGTTTAAG TATGTTTAAGTATGTT ATTatt GATGGTGGGTATGGTGGGAATGGTGG
p.63	GTAGTAAGTTGTAGTAAGT TGTAGTAAGTTGTAGT ATTatt GGGTAGTGTGGGAAGTGTGGTGAGTG	GTAGTAAGTTGTAGTAAGT TGTAGTAAGTTGTAGT ATTatt GATGGGTGGTATGGGTGGAATGGGTG	GTAGTAAGTTGTAGTAAGT TGTAGTAAGTTGTAGT ATTatt GATGGTGGGTATGGTGGGAATGGTGG
p.64	AAAGTAAAGTAAAGTAAAG TAAAGTAAAGTAAAGT ATTatt GGGTAGTGTGGGAAGTGTGGTGAGTG	AAAGTAAAGTAAAGTAAAG TAAAGTAAAGTAAAGT ATTatt GATGGGTGGTATGGGTGGAATGGGTG	AAAGTAAAGTAAAGTAAAG TAAAGTAAAGTAAAGT ATTatt GATGGTGGGTATGGTGGGAATGGTGG
p.65	AAGATAAGATAAGATAAGA TAAGATAAGATAAGAT ATTatt GGGTAGTGTGGGAAGTGTGGTGAGTG	AAGATAAGATAAGATAAGA TAAGATAAGATAAGAT ATTatt GATGGGTGGTATGGGTGGAATGGGTG	AAGATAAGATAAGATAAGA TAAGATAAGATAAGAT ATTatt GATGGTGGGTATGGTGGGAATGGTGG
p.66	GAAGTAATATGAAGTAATA TGAAGTAATATGAAGT ATTatt GGGTAGTGTGGGAAGTGTGGTGAGTG	GAAGTAATATGAAGTAATA TGAAGTAATATGAAGT ATTatt GATGGGTGGTATGGGTGGAATGGGTG	GAAGTAATATGAAGTAATA TGAAGTAATATGAAGT ATTatt GATGGTGGGTATGGTGGGAATGGTGG
p.67	GGTATTGAATGGTATTGAA TGGTATTGAATGGTAT ATTatt GGGTAGTGTGGGAAGTGTGGTGAGTG	GGTATTGAATGGTATTGAA TGGTATTGAATGGTAT ATTatt GATGGGTGGTATGGGTGGAATGGGTG	GGTATTGAATGGTATTGAA TGGTATTGAATGGTAT ATTatt GATGGTGGGTATGGTGGGAATGGTGG

### Sheet: Stripping Oligos
Name	Sequence
p.1	TATTATTGGTTATTATTGG TTATTATTGGTTATTATTGG T
p.2	TAGGTTTATTTAGGTTTAT TTAGGTTTATTTAGGTTTAT T
p.3	GATTTTAGATGATTTTAGA TGATTTTAGATGATTTTAGA T
p.4	GAGAGTATTTGAGAGTATT TGAGAGTATTTGAGAGTATT T
p.5	AGTGAATAATAGTGAATAA TAGTGAATAATAGTGAATAA T
p.6	GTAGTAGAGTGTAGTAGAG TGTAGTAGAGTGTAGTAGAG T
p.7	GAGTTTTTATGAGTTTTTA TGAGTTTTTATGAGTTTTTA T
p.8	AGATTAGTTTAGATTAGTT TAGATTAGTTTAGATTAGTT T
p.9	GAAGAGAAATGAAGAGAAA TGAAGAGAAATGAAGAGAAA T
p.10	GTAAATGAATGTAAATGAA TGTAAATGAATGTAAATGAA T
p.11	TTGTAGGATTTTGTAGGAT TTTGTAGGATTTTGTAGGAT T
p.12	TTTTGATTGTTTTTGATTG TTTTTGATTGTTTTTGATTG T
p.13	GTTTGTAAGTGTTTGTAAG TGTTTGTAAGTGTTTGTAAG T
p.14	GTTATTTGTTGTTATTTGT TGTTATTTGTTGTTATTTGT T
p.15	AAATAAGGGTAAATAAGGG TAAATAAGGGTAAATAAGGG T
p.16	AATGAAAGATAATGAAAGA TAATGAAAGATAATGAAAGA T
p.17	GGATAAATGTGGATAAATG TGGATAAATGTGGATAAATG T
p.18	TTAGAGGTATTTAGAGGTA TTTAGAGGTATTTAGAGGTA T
p.19	AAATAGGAGTAAATAGGAG TAAATAGGAGTAAATAGGAG T
p.20	TTTGGATAGTTTTGGATAG TTTTGGATAGTTTTGGATAG T
p.21	GATAGGGATTGATAGGGAT TGATAGGGATTGATAGGGAT T
p.22	AAGTAATGATAAGTAATGA TAAGTAATGATAAGTAATGA T
p.23	GAGATTTAGTGAGATTTAG TGAGATTTAGTGAGATTTAG T
p.24	AAAAGTAGTTAAAAGTAGT TAAAAGTAGTTAAAAGTAGT T
p.25	GAGATAGTATGAGATAGTA TGAGATAGTATGAGATAGTA T
p.26	GGAAGATATTGGAAGATAT TGGAAGATATTGGAAGATAT T
p.27	ATAGTTAGTTATAGTTAGT TATAGTTAGTTATAGTTAGT T
p.28	ATGTAAAGATATGTAAAGA TATGTAAAGATATGTAAAGA T
p.29	AAGTATAGGTAAGTATAGG TAAGTATAGGTAAGTATAGG T
p.30	AAAGAAGAATAAAGAAGAA TAAAGAAGAATAAAGAAGAA T
p.31	ATTATGTGATATTATGTGA TATTATGTGATATTATGTGA T
p.32	TGATATGATTTGATATGAT TTGATATGATTTGATATGAT T
p.33	AGATAGAAATAGATAGAAA TAGATAGAAATAGATAGAAA T
p.34	GGTATAAGATGGTATAAGA TGGTATAAGATGGTATAAGA T
p.35	TGTAATATGTTGTAATATG TTGTAATATGTTGTAATATG T
p.36	TGTAGATTATTGTAGATTA TTGTAGATTATTGTAGATTA T
p.37	AGATTTTTATAGATTTTTA TAGATTTTTATAGATTTTTA T
p.38	AATTTTATGTAATTTTATG TAATTTTATGTAATTTTATG T
p.39	GATGAATTATGATGAATTA TGATGAATTATGATGAATTA T
p.40	GGGAATTTATGGGAATTTA TGGGAATTTATGGGAATTTA T
p.41	AGGGTTTAATAGGGTTTAA TAGGGTTTAATAGGGTTTAA T
p.42	GAGGAATAATGAGGAATAA TGAGGAATAATGAGGAATAA T
p.43	GATGATTGATGATGATTGA TGATGATTGATGATGATTGA T
p.44	GGAGTTTAATGGAGTTTAA TGGAGTTTAATGGAGTTTAA T
p.45	GTGGTTTTATGTGGTTTTA TGTGGTTTTATGTGGTTTTA T
p.46	TATAGTTGATTATAGTTGA TTATAGTTGATTATAGTTGA T
p.47	AAGGTTGAATAAGGTTGAA TAAGGTTGAATAAGGTTGAA T
p.48	GATGGTTTATGATGGTTTA TGATGGTTTATGATGGTTTA T
p.49	GGGTATTAATGGGTATTAA TGGGTATTAATGGGTATTAA T
p.50	AAGGTATGATAAGGTATGA TAAGGTATGATAAGGTATGA T
p.51	GGAATAGTATGGAATAGTA TGGAATAGTATGGAATAGTA T
p.52	AATTGATAATAATTGATAA TAATTGATAATAATTGATAA T
p.53	AGAGTATGATAGAGTATGA TAGAGTATGATAGAGTATGA T
p.54	AGTGTTGAATAGTGTTGAA TAGTGTTGAATAGTGTTGAA T
p.55	ATGTATGAATATGTATGAA TATGTATGAATATGTATGAA T
p.56	GGATATTTATGGATATTTA TGGATATTTATGGATATTTA T
p.57	TGTGTAAGTTTGTGTAAGT TTGTGTAAGTTTGTGTAAGT T
p.58	TTAGTTGGTTTTAGTTGGT TTTAGTTGGTTTTAGTTGGT T
p.59	AAAGTTTGATAAAGTTTGA TAAAGTTTGATAAAGTTTGA T
p.60	AAGATTAAGTAAGATTAAG TAAGATTAAGTAAGATTAAG T
p.61	AGAAGTTGATAGAAGTTGA TAGAAGTTGATAGAAGTTGA T
p.62	ATGTTTAAGTATGTTTAAG TATGTTTAAGTATGTTTAAG T
p.63	GTAGTAAGTTGTAGTAAGT TGTAGTAAGTTGTAGTAAGT T
p.64	AAAGTAAAGTAAAGTAAAG TAAAGTAAAGTAAAGTAAAG T
p.65	AAGATAAGATAAGATAAGA TAAGATAAGATAAGATAAGA T
p.66	GAAGTAATATGAAGTAATA TGAAGTAATATGAAGTAATA T
p.67	GGTATTGAATGGTATTGAA TGGTATTGAATGGTATTGAA T
