## Supplemental Table 7 for "High-plex protein imaging across thick tissue by synchronized amplification"

### Sheet: Antibody Validation
Target/marker	Antibody name	Vendor/source	Catalog number	Clone	Host	Clonality	RRID	Conjugate barcode	Dilution/concentration	Used in Figure	Reference staining source	Validation observation
VIM	Anti-VIM antibody	Abcam	ab193555	EPR3776	Rabbit	Monoclonal	AB_2814713	p.2, p.60	0.5ug/ml-10ug/ml	Fig. 3, Fig. 4; Fig. 6; Fig. 7	Vendor: https://www.abcam.com/en-us/products/primary-antibodies/vimentin-antibody-epr3776-bsa-and-azide-free-ab193555 HPA: https://www.proteinatlas.org/ENSG00000026025-VIM/subcellular	Mesenchymal/EMT-associated cytoplasmic filament pattern.
TWIST1	Anti-TWIST1 antibody	Sigma	ABD29	N/A	Rabbit	Polyclonal	AB_10807559	p.3	5ug/ml	Fig. 3	Vendor: https://www.sigmaaldrich.com/US/en/product/mm/abd29	Nuclear transcription-factor signal in EMT-associated cells.
ZO1	Anti-ZO1 antibody	Thermo Fisher	33-9100	ZO1-1A12	Mouse	Monoclonal	AB_2533147	p.72	5ug/ml	Fig. 3	Vendor: https://www.thermofisher.com/antibody/product/ZO-1-Antibody-clone-ZO1-1A12-Monoclonal/33-9100 HPA: https://www.proteinatlas.org/ENSG00000104067-TJP1/subcellular	Junctional signal outlining epithelial cell-cell contacts.
CD44	Anti-CD44 antibody	BioLegend	156002	NIM-R8	Rat	Monoclonal	AB_2750249	p.19	5ug/ml	Fig. 3	HPA: https://www.proteinatlas.org/ENSG00000026508-CD44/subcellular	Cell-surface signal enriched in CD44-positive cells.
WGA	Wheat germ agglutinin	Vector Labs	L-1020	N/A	N/A	N/A	N/A	p.25	5ug/ml	Fig. 3		Broad cell-surface glycoconjugate labeling.
KRT 8	Anti-KRT 8 antibody	BioLegend	904804	1E8	Mouse	Monoclonal	AB_2616821	p.1	5ug/ml	Fig. 3	HPA: https://www.proteinatlas.org/ENSG00000170421-KRT8/subcellular	Epithelial cytokeratin filament pattern.
TRIM28	Anti-TRIM28 antibody	BioLegend	619302	20A1	Mouse	Monoclonal	AB_2209723	p.42	5ug/ml	Fig. 3	Vendor: https://www.biolegend.com/en-us/products/purified-anti-tif1beta-kap-1-trim28-antibody-1988 HPA: https://www.proteinatlas.org/ENSG00000130726-TRIM28/subcellular	Nuclear TRIM28 signal.
MBP	Anti-MBP antibody	Abcam	ab230378	EPR21188	Rabbit	Monoclonal	N/A	p.12	2.5ug/ml	Fig. 3, Fig. 4; Fig. 6	Vendor: https://www.abcam.com/en-us/products/primary-antibodies/myelin-basic-protein-antibody-epr21188-bsa-and-azide-free-ab230378 HPA: https://www.proteinatlas.org/ENSG00000197971-MBP/brain	Myelin- and fiber-tract-associated signal.
PSD95	Anti-PSD95 antibody	Abcam	ab269863	EPR23124-118	Rabbit	Monoclonal	N/A	p.1	1ug/ml	Fig. 4	Vendor: https://www.abcam.com/en-us/products/primary-antibodies/psd95-antibody-epr23124-118-bsa-and-azide-free-ab269863	Punctate synaptic neuropil signal.
NF-H	Anti-NF-H antibody	CST	2836	RMdO 20	Mouse	Monoclonal	AB_10694081	p.2	2.5ug/ml	Fig. 4; Fig. 5	Vendor: https://www.cellsignal.com/products/primary-antibodies/neurofilament-h-rmdo-20-mouse-monoclonal-antibody-bsa-and-azide-free/92028 HPA: https://www.proteinatlas.org/ENSG00000100285-NEFH/brain	Axonal neurofilament signal.
NeuN	Anti-NeuN antibody	CST	36662	D4G4O	Rabbit	Monoclonal	AB_3750877	p.69	2.5ug/ml-10ug/ml	Fig. 4; Fig. 6; Fig. 7; Fig. 2H	Vendor: https://www.cellsignal.com/products/primary-antibodies/neun-d4g4o-rabbit-monoclonal-antibody-bsa-and-azide-free/36662 HPA: https://www.proteinatlas.org/ENSG00000167281-RBFOX3/brain	Neuronal nuclear signal.
NF-M	Anti-NF-M antibody	Abcam	ab281830	EPR23510-76	Rabbit	Monoclonal	N/A	p.3	2.5ug/ml	Fig. 4; Fig. 5	Vendor: https://www.abcam.com/en-us/products/primary-antibodies/160-kd-neurofilament-medium-antibody-epr23510-76-bsa-and-azide-free-ab281830 HPA: https://www.proteinatlas.org/ENSG00000104722-NEFM/brain	Neurofilament-positive axonal/fiber signal.
VGLUT2	Anti-VGLUT2 antibody	Abcam	ab227906	EPR21085	Rabbit	Monoclonal	AB_3697231	p.4	2.5ug/ml	Fig. 4	Vendor: https://www.abcam.com/en-us/products/primary-antibodies/vglut2-antibody-epr21085-bsa-and-azide-free-ab227906 HPA: https://www.proteinatlas.org/ENSG00000091664-SLC17A6/brain	Punctate glutamatergic synaptic signal.
SMA	Anti-SMA antibody	Abcam	ab5694	N/A	Rabbit	Polyclonal	AB_10072461	p.70	2.5ug/ml	Fig. 4	Vendor: https://www.abcam.com/en-us/products/primary-antibodies/alpha-smooth-muscle-actin-antibody-ab5694	Vascular/smooth-muscle-associated signal.
SHANK3	Anti-SHANK3 antibody	CST	64555	D5K6R	Rabbit	Monoclonal	AB_2799661	p.71	1ug/ml	Fig. 4	Vendor: https://www.cellsignal.com/products/primary-antibodies/shank3-d5k6r-rabbit-monoclonal-antibody-bsa-and-azide-free/84654 HPA: https://www.proteinatlas.org/ENSG00000251322-SHANK3/brain	Neuronal synaptic signal.
Bassoon	Anti-Bassoon antibody	CST	6897	D63B6	Rabbit	Monoclonal	AB_10828496	p.6	2.5ug/ml	Fig. 4	Vendor: https://www.cellsignal.com/products/primary-antibodies/bassoon-d63b6-rabbit-monoclonal-antibody-bsa-and-azide-free/69024	Punctate presynaptic signal.
TH	Anti-TH antibody	BioLegend	818001	2/40/15	Mouse	Monoclonal	AB_2564816	p.7	2.5ug/ml-10ug/ml	Fig. 4; Fig. 6; Fig. 7	Vendor: https://www.biolegend.com/en-us/products/purified-anti-tyrosine-hydroxylase-antibody-11584 HPA: https://www.proteinatlas.org/ENSG00000180176-TH/brain	TH-positive catecholaminergic neuronal signal.
GFAP	Anti-GFAP antibody	CST	56522SF	GA5	Mouse	Monoclonal	AB_3750875	p.8	1ug/ml-10ug/ml	Fig. 4; Fig. 6; Fig. 7	Vendor: https://www.cellsignal.com/products/primary-antibodies/gfap-ga5-mouse-monoclonal-antibody-bsa-and-azide-free/56522 HPA: https://www.proteinatlas.org/ENSG00000131095-GFAP/brain	Astrocytic GFAP filament signal.
TPH	Anti-TPH antibody	Abcam	ab227845	EP1311Y	Rabbit	Monoclonal	N/A	p.9	5ug/ml	Fig. 4	HPA: https://www.proteinatlas.org/ENSG00000139287-TPH2/brain	Raphe/serotonergic neuronal signal.
SMI312	Anti-SMI312 antibody	BioLegend	837904	SMI 312	Mouse	Monoclonal	AB_2566782	p.11	1ug/ml-10ug/ml	Fig. 4; Fig. 6	Vendor: https://www.biolegend.com/en-us/products/purified-anti-neurofilament-marker-pan-axonal-cocktail-12811	Pan-axonal neurofilament signal.
CHAT	Anti-CHAT antibody	Novus	NBP2-46620	CL3173	Mouse	Monoclonal	AB_2922998	p.13	2.5ug/ml-10ug/ml	Fig. 4; Fig. 6	Vendor: https://www.novusbio.com/products/choline-acetyltransferase-chat-antibody-cl3173_nbp2-46620 HPA: https://www.proteinatlas.org/ENSG00000070748-CHAT/brain	Cholinergic neuronal signal.
sox10	Anti-sox10 antibody	Abcam	ab220078	EPR4007-104	Rabbit	Monoclonal	N/A	p.73	5ug/ml-10ug/ml	Fig. 2G; Fig. 4; Fig. 6	Vendor: https://www.abcam.com/en-us/products/primary-antibodies/sox10-antibody-epr4007-104-bsa-and-azide-free-ab220078 HPA: https://www.proteinatlas.org/ENSG00000100146-SOX10/brain	Oligodendroglial nuclear signal.
NPY	Anti-NPY antibody	CST	77100SF	D7Y5A	Rabbit	Monoclonal	AB_2938543	p.20	2.5ug/ml	Fig. 4; Fig. 6	Vendor: https://www.cellsignal.com/products/primary-antibodies/neuropeptide-y-d7y5a-rabbit-monoclonal-antibody-bsa-and-azide-free/77100 HPA: https://www.proteinatlas.org/ENSG00000122585-NPY/brain	NPY-positive interneuron/neuropeptide signal.
VGLUT1	Anti-VGLUT1 antibody	Abcam	ab242017	EPR22269	Rabbit	Monoclonal	N/A	p.23	0.5ug/ml	Fig. 4	Vendor: https://www.abcam.com/en-us/products/primary-antibodies/vglut1-antibody-epr22269-bsa-and-azide-free-ab242017 HPA: https://www.proteinatlas.org/ENSG00000104888-SLC17A7/brain	Punctate glutamatergic synaptic signal.
NOVA1	Anti-NOVA1 antibody	Abcam	ab250697	EPR13848	Rabbit	Monoclonal	N/A	p.25	5ug/ml-10ug/ml	Fig. 4; Fig. 6; Fig. 7	Vendor: https://www.abcam.com/en-us/products/primary-antibodies/nova1-antibody-epr13848-bsa-and-azide-free-ab250697	Neuronal nuclear signal.
PCP4	Anti-PCP4 antibody	Abcam	ab243025	CL5306	Mouse	Monoclonal	AB_2922421	p.26	10ug/ml	Fig. 4	Vendor: https://www.abcam.com/en-us/products/primary-antibodies/pcp4-antibody-cl5306-ab243025 HPA: https://www.proteinatlas.org/ENSG00000183036-PCP4/brain	PCP4-positive Purkinje/neuronal signal.
NECAB1	Anti-NECAB1 antibody	Novus	NBP2-33949	N/A	Rabbit	Polyclonal	AB_3285439	p.28	2.5ug/ml	Fig. 4	Vendor: https://www.rndsystems.com/products/necab1-antibody_nbp2-33949 HPA: https://www.proteinatlas.org/ENSG00000123119-NECAB1/brain	NECAB1-positive neuronal subset signal.
BRN2	Anti-BRN2 antibody	Proteintech	14596-1-AP	N/A	Rabbit	Polyclonal	AB_2167371	p.40	2.5ug/ml-10ug/ml	Fig. 4; Fig. 6	Vendor: https://www.ptglab.com/products/POU3F2-Antibody-14596-1-AP.htm HPA: https://www.proteinatlas.org/ENSG00000184486-POU3F2/brain	Neuronal nuclear signal.
CNP	Anti-CNP antibody	EnCor	MCA-1H10	1H10	Mouse	Monoclonal	AB_2572250	p.42	2.5ug/ml	Fig. 4; Fig. 5	Vendor: https://encorbio.com/products/mouse-monoclonal-antibody-to-cnp-cat-mca-1h10 HPA: https://www.proteinatlas.org/ENSG00000173786-CNP/brain	Oligodendrocyte/myelin-associated signal.
MAP2	Anti-MAP2 antibody	Abcam	ab236033	EPR19691	Rabbit	Monoclonal	N/A	p.49	2.5ug/ml	Fig. 4	Vendor: https://www.abcam.com/en-us/products/primary-antibodies/map2-antibody-epr19691-bsa-and-azide-free-ab236033 HPA: https://www.proteinatlas.org/ENSG00000078018-MAP2/brain	Somatodendritic neuronal signal.
S100b	Anti-S100b antibody	Abcam	ab215989	EP1576Y	Rabbit	Monoclonal	AB_3073612	p.83	5ug/ml-10ug/ml	Fig. 4; Fig. 7	Vendor: https://www.abcam.com/en-us/products/primary-antibodies/s100-beta-antibody-ep1576y-bsa-and-azide-free-ab215989 HPA: https://www.proteinatlas.org/ENSG00000160307-S100B/brain	Glial/astrocyte-associated signal.
Calretinin	Anti-Calretinin antibody	Abcam	ab232462	EP1798	Rabbit	Monoclonal	N/A	p.51	2.5ug/ml-10ug/ml	Fig. 4; Fig. 6; Fig. 7	Vendor: https://www.abcam.com/en-us/products/primary-antibodies/calretinin-antibody-ep1798-bsa-and-azide-free-ab232462 HPA: https://www.proteinatlas.org/ENSG00000172137-CALB2/brain	Calretinin-positive neuronal subset signal.
Wfs1	Anti-Wfs1 antibody	Abcam	ab280571	EPR23801-91	Rabbit	Monoclonal	AB_3676461	p.56	2.5ug/ml	Fig. 4	Vendor: https://www.abcam.com/en-us/products/primary-antibodies/wfs1-antibody-epr23801-91-bsa-and-azide-free-ab280571	Neuronal WFS1 signal.
iba1	Anti-iba1 antibody	Abcam	ab221790	EPR16589	Rabbit	Monoclonal	AB_2924254	p.59	2.5ug/ml-10ug/ml	Fig. 4; Fig. 6	Vendor: https://www.abcam.com/en-us/products/primary-antibodies/iba1-antibody-epr16589-bsa-and-azide-free-ab221790 HPA: https://www.proteinatlas.org/ENSG00000204472-AIF1/brain	Ramified microglial morphology.
Homer1	Anti-Homer1 antibody	Abcam	ab232668	EPR15309	Rabbit	Monoclonal	N/A	p.62	2.5ug/ml	Fig. 4	Vendor: https://www.abcam.com/en-us/products/primary-antibodies/homer1-antibody-epr15309-bsa-and-azide-free-ab232668 HPA: https://www.proteinatlas.org/ENSG00000152413-HOMER1/brain	Postsynaptic neuronal signal.
Synaptophysin	Anti-Synaptophysin antibody	Abcam	ab32127	YE269	Rabbit	Monoclonal	AB_2286949	p.63	0.5ug/ml	Fig. 4	Vendor: https://www.abcam.com/en-us/products/primary-antibodies/synaptophysin-antibody-ye269-synaptic-marker-ab32127 HPA: https://www.proteinatlas.org/ENSG00000102003-SYP/brain	Synaptic-vesicle/neuropil signal.
GABA	Anti-GABA antibody	Abcam	ab264069	EPR22954-47	Rabbit	Monoclonal	N/A	p.64	1ug/ml	Fig. 4	Vendor: https://www.abcam.com/en-us/products/primary-antibodies/gaba-b-receptor-1-antibody-epr22954-47-bsa-and-azide-free-ab264069	Neuronal/GABAergic signal.
AQP4	Anti-AQP4 antibody	Proteintech	16473-1-AP	N/A	Rabbit	Polyclonal	AB_2827426	p.67	0.5ug/ml	Fig. 4; Fig. 6	Vendor: https://www.ptglab.com/products/AQP4-Antibody-16473-1-AP.htm HPA: https://www.proteinatlas.org/ENSG00000171885-AQP4/brain	Astrocytic endfoot signal.
SST	Anti-SST antibody	Sigma	SAB4502861	N/A	Rabbit	Polyclonal	AB_10747468	p.78	2.5ug/ml	Fig. 4	HPA: https://www.proteinatlas.org/ENSG00000157005-SST/brain	SST-positive interneuron/neuropeptide signal.
CD31	Anti-CD31 antibody	R&D Systems	AF3628	N/A	Goat	Polyclonal	AB_2161028	p.10	10ug/ml	Fig. 6; Fig. 7	Vendor: https://www.rndsystems.com/products/human-mouse-rat-cd31-pecam-1-antibody_af3628	Vascular/endothelial signal.
ALDH1L1	Anti-ALDH1L1 antibody	Novus	NBP2-55574	N/A	Rabbit	Polyclonal	AB_3340785	p.38	10ug/ml	Fig. 6	Vendor: https://www.novusbio.com/products/aldh1l1-antibody_nbp2-55574 HPA: https://www.proteinatlas.org/ENSG00000144908-ALDH1L1/brain	Astrocytic ALDH1L1 signal.
NDRG1	Anti-NDRG1 antibody	Abcam	ab226082	EPR5593	Rabbit	Monoclonal	N/A	p.44	10ug/ml	Fig. 6; Fig. 7	Allen Brain Atlas: https://mouse.brain-map.org/experiment/show/70429303	Oligodendrocyte/myelin-associated signal.
cFOS	Anti-cFOS antibody	Abcam	ab236039	EPR20769	Rabbit	Monoclonal	N/A	p.16	10ug/ml	Fig. 6	Vendor: https://www.abcam.com/en-us/products/primary-antibodies/c-fos-antibody-epr20769-ab214672 Allen Brain Atlas: https://mouse.brain-map.org/experiment/show/459	Sparse activity-dependent nuclear signal.
MCH	Anti-MCH antibody	Abcam	ab274423	EPR23778-94	Rabbit	Monoclonal	N/A	p.81	10ug/ml	Fig. 6	Vendor: https://www.abcam.com/en-us/products/primary-antibodies/mch-antibody-epr23778-94-bsa-and-azide-free-ab274423 HPA: https://www.proteinatlas.org/ENSG00000183395-PMCH/brain	Hypothalamic neuropeptide signal.
DBH	Anti-DBH antibody	Abcam	ab223130	EPR20385	Rabbit	Monoclonal	N/A	p.76	10ug/ml	Fig. 6	HPA: https://www.proteinatlas.org/ENSG00000123454-DBH/brain	Noradrenergic neuronal signal.
GLUT1	Anti-GLUT1 antibody	Abcam	ab252403	EPR3915	Rabbit	Monoclonal	AB_3719889	p.65	10ug/ml	Fig. 6; Fig. 7	HPA: https://www.proteinatlas.org/ENSG00000117394-SLC2A1/brain	Vascular/barrier-associated signal.
Calbindin	Anti-Calbindin antibody	NeuroMab	[L109/57R]	L109/57R	Mouse	Monoclonal	AB_3718546	p.24	10ug/ml	Fig. 7	DSHB: https://dshb.biology.uiowa.edu/L109-57 HPA: https://www.proteinatlas.org/ENSG00000104327-CALB1/brain	Calbindin-positive neuronal signal.
NOS1	Anti-NOS1 antibody	NeuroMab	[L121/25R]	L121/25R	Mouse	Monoclonal	N/A	p.74	10ug/ml	Fig. 6	HPA: https://www.proteinatlas.org/ENSG00000089250-NOS1/brain	NOS1-positive neuronal signal.
Histone H3	Anti-Histone H3 antibody	CST	60932	D1H2	Rabbit	Monoclonal	AB_3289584	p.1	10ug/ml	Fig. 7	Vendor: https://www.cellsignal.com/products/primary-antibodies/histone-h3-d1h2-rabbit-monoclonal-antibody-bsa-and-azide-free/60932	Broad nuclear signal.
ATP5A1	Anti-ATP5A1 antibody	Invitrogen	43-9800	15H4C4	Mouse	Monoclonal	AB_2533548	p.4	10ug/ml	Fig. 7	Vendor: https://www.thermofisher.com/antibody/product/ATP5A1-Antibody-clone-15H4C4-Monoclonal/43-9800 Allen Brain Atlas: https://mouse.brain-map.org/experiment/show/1579	Mitochondrial/cell-rich signal.
Olig2	Anti-Olig2 antibody	Bio-Techne	AF2418	N/A	Goat	Polyclonal	AB_2157554	p.5	10ug/ml	Fig. 7	Vendor: https://www.rndsystems.com/products/human-mouse-rat-olig2-antibody_af2418 HPA: https://www.proteinatlas.org/ENSG00000205927-OLIG2/brain	Oligodendroglial nuclear signal.
Lamin A/C	Anti-Lamin A/C antibody	CST	34698SF	4C11	Mouse	Monoclonal	N/A	p.71	10ug/ml	Fig. 7	Vendor: https://www.cellsignal.com/products/primary-antibodies/lamin-a-c-4c11-mouse-monoclonal-antibody-bsa-and-azide-free/34698	Nuclear-envelope signal.
TARDBP	Anti-TARDBP antibody	EnCor	MCA-3H8	3H8	Mouse	Monoclonal	AB_2572387	p.87	10ug/ml	Fig. 7	Vendor: https://encorbio.com/products/mouse-monoclonal-antibody-to-tdp43-cat-mca-3h8	Neuronal nuclear signal.
LaminB	anti-Lamin B2	BioLegend	871502	8F6-E8-F12	Mouse	Monoclonal	AB_2832883	p.69	400 ng/mL	Fig. 2B-C	Vendor: https://www.biolegend.com/en-us/products/purified-anti-lamin-b2-antibody-19151 HPA: https://www.proteinatlas.org/ENSG00000176619-LMNB2/subcellular	Nuclear-lamina morphology.
Beta-tubulin	Anti-beta-tubulin antibody	CST	81253SF	9F3	Rabbit	Monoclonal	AB_823664	p.69	0.2-2ug/ml	Fig. 2H; Fig. S1B; Fig. S2A-B; Fig. S3A	Vendor: https://www.cellsignal.com/products/primary-antibodies/beta-tubulin-9f3-rabbit-monoclonal-antibody-bsa-and-azide-free/81253 HPA: https://www.proteinatlas.org/ENSG00000196230-TUBB/subcellular	Tubular cytoplasmic microtubule pattern.
GFP	Anti-GFP antibody	BioLegend	338002	FM264G	Rat	Monoclonal	AB_1279414	p.69	100 pg/mL	Fig. 2F; Fig. S2C	Vendor: https://www.biolegend.com/en-us/products/purified-anti-gfp-antibody-5478	GFP-positive cell signal above control background.
CK6	Anti-Cytokeratin 6 antibody	Abcam	ab239845	EPR1603Y	Rabbit	Monoclonal	N/A	p.6	5ug/ml	Fig. S34	Vendor: https://www.abcam.com/en-us/products/primary-antibodies/cytokeratin-6-antibody-epr1603y-bsa-and-azide-free-ab239845	Strong in surface/crypt squamous epithelium; negative in lymphoid follicles.
HLA-DR	Anti-HLA-DR Antibody	Invitrogen	14-9956-82	LN3	Mouse	Monoclonal	AB_468639	p.71	5ug/ml	Fig. S34	Vendor: https://www.thermofisher.com/antibody/product/HLA-DR-Antibody-clone-LN3-Monoclonal/14-9956-82 HPA: https://www.proteinatlas.org/ENSG00000204287-HLA-DRA/tissue/tonsil#img	Strong in B-cell follicles/germinal centers and APC-rich interfollicular areas.
CD4	Anti-CD4 antibody	Abcam	ab181724	EPR6855	Rabbit	Monoclonal	AB_2864377	p.2	5ug/ml	Fig. S34	Vendor: https://www.abcam.com/en-us/products/primary-antibodies/cd4-antibody-epr6855-bsa-and-azide-free-ab181724	Enriched in interfollicular T-cell zones; scattered cells in/around germinal centers.
CD45	Anti-CD45 antibody	Abcam	ab282747	RM1007	Rabbit	Monoclonal	AB_3678516	p.7	5ug/ml	Fig. S34	Vendor: https://www.abcam.com/en-us/products/primary-antibodies/cd45-antibody-rm1007-bsa-and-azide-free-ab282747	Broad strong staining across lymphoid immune-cell regions; negative in epithelium/stroma.
CD11b	Anti-CD11b antibody	Abcam	ab209970	EPR1344	Rabbit	Monoclonal	AB_2915959	p.9	5ug/ml	Fig. S34	Vendor: https://www.abcam.com/en-us/products/primary-antibodies/cd11b-antibody-epr1344-bsa-and-azide-free-ab209970	Scattered myeloid cells, enriched in interfollicular, subepithelial, and macrophage-rich areas.
CD63	Anti-CD63 antibody	Proteintech	25682-1-AP	N/A	Rabbit	Monoclonal	AB_2783831	p.4	5ug/ml	Fig. S34	Vendor: https://www.ptglab.com/products/CD63-Antibody-25682-1-AP.htm	Strongest in macrophages/APCs and activated immune-rich regions.
Ki67	Anti-Ki-67 antibody	CST	9129	D3B5	Rabbit	Monoclonal	AB_2687446	p.69	5ug/ml	Fig. S34	Vendor: https://www.cellsignal.com/products/primary-antibodies/ki-67-d3b5-rabbit-monoclonal-antibody/9129	Strong nuclear staining in germinal centers; scattered basal epithelial/interfollicular cells.
CD31	Anti-CD31 antibody	Abcam	ab282746	RM1006	Rabbit	Monoclonal	AB_2920876	p.62	5ug/ml	Fig. S34	Vendor: https://www.abcam.com/en-us/products/primary-antibodies/cd31-antibody-rm1006-bsa-and-azide-free-ab282746	Linear vascular endothelial staining throughout tissue.
CD19	Anti-CD19 antibody	Invitrogen	14-0194-82	6OMP31	Rat	Monoclonal	AB_2637171	p.19	5ug/ml	Fig. S34	Vendor: https://www.thermofisher.com/antibody/product/CD19-Antibody-clone-6OMP31-Monoclonal/14-0194-82	Strong in B-cell follicles, mantle zones, and germinal centers; low in T-cell zones.
